# A Ratiometric Catalog of Protein Isoform Shifts in the Cardiac Fetal Gene Program

**DOI:** 10.1101/2024.04.09.588716

**Authors:** Yu Han, Shaonil Binti, Sara A. Wennersten, Boomathi Pandi, Dominic C. M. Ng, Edward Lau, Maggie P. Y. Lam

## Abstract

Pathological cardiac remodeling is associated with the reactivation of fetal genes, yet the extent of the heart’s fetal gene program and its impact on proteome compositions remain incompletely understood. Here, using a new proteome-wide protein ratio quantification strategy with mass spectrometry, we identify pervasive isoform usage shifts in fetal and postnatal mouse hearts, involving 145 pairs of highly homologous paralogs and alternative splicing-derived isoform proteins. Proteome-wide ratio comparisons readily rediscover hallmark fetal gene signatures in muscle contraction and glucose metabolism pathways, while revealing novel isoform usage in mitochondrial and gene expression proteins, including PPA1/PPA2, ANT1/ANT2, and PCBP1/PCBP2 switches. Paralogs with differential fetal usage tend to be evolutionarily recent, consistent with functional diversification. Alternative splicing adds another rich source of fetal isoform usage differences, involving PKM M1/M2, GLS-1 KGA/GAC, PDLIM5 long/short, and other spliceoforms. When comparing absolute protein proportions, we observe a partial reversion toward fetal gene usage in pathological hearts. In summary, we present a ratiometric catalog of paralogs and spliceoform pairs in the cardiac fetal gene program. More generally, the results demonstrate the potential of applying the proteome-wide ratio test concept to discover new regulatory modalities beyond differential gene expression.
