## Supplemental Table S2 for "A Ratiometric Catalog of Protein Isoform Shifts in the Cardiac Fetal Gene Program"

Entry	E_4	P_3	P_1	E_5	E_1	E_3	P_4	P_5	E_2	P_2
Ddx3y/Ddx3x	-3.3315	-3.7088	-3.2657	-3.5546	-3.6752	-3.5619	-3.8353	-3.6685	-3.5791	-3.6496
Lmnb1/Lmnb2	2.0708	1.4051	1.3397	1.8908	1.7876	1.8406	1.4132	1.3862	1.8583	1.3071
Fbn2/Fbn1	-1.4518	-2.7907	-3.0113	-1.4773	-1.5588	-1.5478	-3.026	-3.02	-1.7242	-3.0387
Pgm5/Pgm1	-0.124	-0.4431	-0.4439	-0.0921	-0.4002	-0.1471	-0.3679	-0.264	-0.1306	-0.3813
Gsk3b/Gsk3a	-2.665	-2.4172	-2.5862	-2.4811	-2.1752	-2.2522	-2.5561	-2.6097	-2.833	-2.5995
Lims2/Lims1	-4.2635	-3.9454	-4.4548	-3.7938	-3.6852	-3.6937	-4.3506	-4.3428	-3.6742	-4.4079
Hsp90aa1/Hsp90ab1	-1.6545	-1.8299	-1.8309	-1.4937	-1.5453	-1.6342	-1.724	-1.7451	-1.6742	-1.7233
Myh11/Myh14	3.7835	4.9338	5.0028	4.8126	5.0491	4.9393	5.0791	4.8949	4.8235	5.2252
Myh11/Myh9	-0.4758	0.3213	0.5355	-0.5043	-0.3312	-0.57	0.4944	0.4296	-0.3369	0.5906
Myh11/Myh10	-0.8097	0.2065	0.4284	-0.8613	-1.3291	-1.4266	0.2365	0.161	-1.1194	0.3114
Myh14/Myh9	-4.2594	-4.6124	-4.4673	-5.3169	-5.3803	-5.5093	-4.5847	-4.4653	-5.1604	-4.6346
Myh14/Myh10	-4.5933	-4.7273	-4.5743	-5.6739	-6.3782	-6.3659	-4.8426	-4.7339	-5.9429	-4.9138
Myh9/Myh10	-0.3339	-0.1148	-0.107	-0.357	-0.9979	-0.8566	-0.2579	-0.2686	-0.7825	-0.2792
Ube2v2/Ube2v1	-3.7088	-2.8867	-2.89	-3.9971	-3.5388	-3.6257	-2.7958	-2.8681	-3.7469	-2.8995
Cbx5/Cbx1	1.2317	0.5924	0.5575	1.1502	1.5791	1.4585	0.7848	0.5438	1.3377	0.4594
Cbx5/Cbx3	-1.2818	-1.3171	-1.4849	-1.207	-0.8159	-0.926	-1.4517	-1.4446	-1.1839	-1.5125
Cbx1/Cbx3	-2.5135	-1.9095	-2.0424	-2.3572	-2.395	-2.3845	-2.2365	-1.9884	-2.5216	-1.9719
Pspc1/Nono	-1.4097	-1.16	-1.449	-1.3429	-1.1491	-1.0773	-1.2201	-1.242	-1.24	-1.4579
Hnrnpa1/Hnrnpa2b1	-1.7049	-2.0883	-1.9963	-1.7502	-1.6454	-1.6614	-2.0926	-2.0408	-1.6697	-2.0952
Hnrnpa1/Hnrnpa3	0.302	0.0771	0.3558	0.3182	0.5863	0.4999	-0.0073	0.0534	0.4764	-0.0135
Hnrnpa2b1/Hnrnpa3	2.0069	2.1654	2.3521	2.0684	2.2318	2.1613	2.0853	2.0942	2.1461	2.0817
Copz1/Copz2	0.8245	-0.1372	-0.1009	0.8563	0.8311	0.7564	0.1625	-0.0081	0.338	0.2175
Tnpo1/Tnpo2	8.2747	7.9279	8.0075	8.382	8.139	8.2303	7.9053	7.966	8.5154	7.8363
Ctnna1/Ctnna3	3.0771	2.6942	2.6661	3.1074	2.994	3.0892	2.7621	2.6877	2.7878	2.7595
Pura/Purb	-2.5081	-2.0923	-1.8815	-2.5827	-2.5948	-2.6917	-1.9679	-2.0789	-2.5616	-2.0928
Cab39l/Cab39	-1.2766	-1.0512	-1.5145	-1.2142	-1.2988	-1.2918	-1.5123	-1.4015	-1.4397	-1.3365
Klc1/Klc4	3.0737	2.748	2.4732	2.8296	2.732	2.6755	2.8176	2.7473	2.9502	2.7972
Sec23a/Sec23b	2.2671	2.6978	2.7988	2.2532	2.7189	2.7087	2.653	2.6013	2.6324	2.6239
Gmpr/Gmpr2	1.8467	2.9233	2.8594	1.8713	1.8405	2.0919	2.7208	2.5814	2.1299	2.7097
Chmp1b2/Chmp1a	0.2764	-0.919	-0.7667	-0.1159	-0.1405	-0.2109	-0.5098	-1.0883	-0.4742	-1.1105
Usp13/Usp5	-3.7498	-3.2123	-3.1067	-3.6532	-3.3569	-3.4787	-3.1563	-3.3452	-3.5177	-3.1822
Cap2/Cap1	0.3912	0.5215	0.5001	0.3384	0.955	1.0046	0.4104	0.4755	0.9998	0.5473
Dnajb4/Dnajb1	4.0017	4.6885	4.7217	3.7014	4.051	4.0208	4.5445	4.5953	4.0562	4.7811
Kpna3/Kpna4	-0.9538	-0.8287	-0.488	-0.6532	-0.9067	-0.9554	-0.6234	-0.8081	-1.028	-0.6221
Ywhaq/Sfn	6.6999	6.0941	5.8397	6.5119	6.1845	6.3826	5.8054	6.1665	6.4205	5.9266
Ywhaq/Ywhae	-0.5405	-1.217	-1.198	-0.6334	-0.6645	-0.6611	-1.2735	-1.1577	-0.7128	-1.2097
Ywhaq/Ywhaz	-0.4729	-0.4802	-0.509	-0.587	-0.3712	-0.4331	-0.5395	-0.3907	-0.5001	-0.3481
Ywhaq/Ywhab	0.0757	-0.2398	-0.4808	-0.1045	-0.0205	0.1	-0.363	-0.3015	0.0514	-0.2643
Ywhaq/Ywhah	1.014	0.7644	0.5864	0.9124	0.9379	0.9512	0.6482	0.7966	0.7526	0.7555
Ywhaq/Ywhag	-0.9421	-1.8937	-1.9797	-1.0868	-1.1637	-1.132	-1.8558	-1.786	-1.225	-1.8278
Sfn/Ywhae	-7.2404	-7.3111	-7.0378	-7.1452	-6.849	-7.0437	-7.079	-7.3242	-7.1333	-7.1363
Sfn/Ywhaz	-7.1728	-6.5743	-6.3487	-7.0988	-6.5556	-6.8157	-6.345	-6.5572	-6.9206	-6.2747
Sfn/Ywhab	-6.6242	-6.3339	-6.3206	-6.6163	-6.2049	-6.2826	-6.1685	-6.4681	-6.369	-6.1909
Sfn/Ywhah	-5.6859	-5.3297	-5.2533	-5.5994	-5.2465	-5.4314	-5.1572	-5.3699	-5.6679	-5.171
Sfn/Ywhag	-7.642	-7.9878	-7.8194	-7.5987	-7.3482	-7.5146	-7.6612	-7.9525	-7.6454	-7.7544
Ywhae/Ywhaz	0.0677	0.7368	0.689	0.0464	0.2933	0.2279	0.734	0.767	0.2127	0.8616
Ywhae/Ywhab	0.6162	0.9773	0.7172	0.5289	0.644	0.7611	0.9105	0.8561	0.7643	0.9454
Ywhae/Ywhah	1.5545	1.9814	1.7844	1.5458	1.6024	1.6123	1.9217	1.9542	1.4654	1.9653
Ywhae/Ywhag	-0.4016	-0.6766	-0.7817	-0.4534	-0.4992	-0.4709	-0.5822	-0.6283	-0.5122	-0.6181
Ywhaz/Ywhab	0.5485	0.2404	0.0282	0.4825	0.3507	0.5331	0.1765	0.0891	0.5516	0.0839
Ywhaz/Ywhah	1.4868	1.2446	1.0954	1.4994	1.3091	1.3844	1.1877	1.1873	1.2527	1.1037
Ywhaz/Ywhag	-0.4693	-1.4135	-1.4707	-0.4998	-0.7926	-0.6989	-1.3163	-1.3953	-0.7249	-1.4797
Ywhab/Ywhah	0.9383	1.0042	1.0672	1.0169	0.9584	0.8512	1.0112	1.0981	0.7011	1.0198
Ywhab/Ywhag	-1.0178	-1.6539	-1.4989	-0.9823	-1.1433	-1.232	-1.4928	-1.4845	-1.2764	-1.5636
Ywhah/Ywhag	-1.9561	-2.6581	-2.5661	-1.9992	-2.1016	-2.0833	-2.504	-2.5826	-1.9775	-2.5834
Cul4b/Cul4a	-4.9409	-4.9334	-4.9612	-4.5269	-4.6466	-4.8628	-4.9271	-4.7091	-4.6675	-4.7247
Mapk1/Mapk3	1.5241	1.2992	1.4268	1.7077	1.7055	1.766	1.2885	1.2768	1.7653	1.3868
Gpc6/Gpc4	-4.8049	-4.9747	-4.6254	-4.895	-5.6283	-6.0375	-5.246	-4.9825	-4.6647	-5.1248
Cyrib/Cyria	6.5693	7.1465	7.3224	6.5381	6.6771	6.9105	7.2548	7.0893	6.1721	7.3736
Ehd1/Ehd4	-1.9729	-2.7467	-2.8392	-2.1132	-2.1883	-2.192	-2.8349	-2.7225	-2.0978	-2.7437
Ehd1/Ehd2	-2.1635	-2.3682	-2.2305	-2.2143	-2.23	-1.9346	-2.3497	-2.4043	-2.1544	-2.3257
Ehd4/Ehd2	-0.1907	0.3785	0.6087	-0.1012	-0.0417	0.2573	0.4852	0.3181	-0.0566	0.418
Fubp1/Khsrp	-0.0918	0.2447	0.232	-0.0461	-0.0747	-0.1415	0.1744	0.0738	-0.0938	0.1714
Psmb10/Psmb7	-6.2199	-3.5425	-5.0838	-5.2713	-5.963	-6.0662	-3.6263	-3.7109	-6.4663	-4.0844
Ldhb/Ldha	-0.7837	0.2477	0.1444	-0.7508	-0.5328	-0.6299	0.1819	0.3088	-0.8052	0.2485
Slc12a4/Slc12a7	-3.5883	-3.5728	-3.6778	-3.507	-3.52	-3.5425	-3.7013	-3.51	-3.6825	-3.6343
Mfn2/Mfn1	-2.7113	-3.1389	-3.2205	-2.5542	-3.0786	-2.571	-3.2865	-3.365	-2.3719	-2.9408
Twf2/Twf1	0.5547	0.7733	1.0633	1.0252	0.5498	0.6594	0.6232	0.6536	0.8592	0.8029
Rap1b/Rap1a	3.3708	2.9411	3.2417	3.2635	2.9598	2.9167	3.1967	3.177	2.9173	2.892
Rap1b/Nras	3.5196	3.1669	3.3528	3.3827	3.1888	2.9977	3.2973	3.0979	3.0626	3.0287
Rap1b/Hras	8.1648	7.8509	7.9831	7.8124	7.6136	7.7148	8.2749	7.9486	7.6208	7.7967
Rap1b/Kras	4.5569	4.7328	4.594	4.5594	4.3434	4.4755	5.1914	4.8748	3.9717	4.7352
Rap1b/Rras2	4.104	3.6848	3.6517	3.6925	3.6935	3.7214	3.8629	3.6488	3.5349	3.5949
Rap1b/Rras	1.9865	1.4899	1.4697	1.8014	1.4871	1.415	1.6669	1.5169	1.4273	1.3631
Rap1a/Nras	0.1488	0.2258	0.1111	0.1193	0.2291	0.0809	0.1006	-0.079	0.1453	0.1367
Rap1a/Hras	4.794	4.9098	4.7414	4.5489	4.6538	4.7981	5.0782	4.7717	4.7035	4.9046
Rap1a/Kras	1.1861	1.7917	1.3523	1.2959	1.3836	1.5588	1.9947	1.6978	1.0544	1.8432
Rap1a/Rras2	0.7332	0.7437	0.41	0.4291	0.7337	0.8047	0.6662	0.4718	0.6176	0.7029
Rap1a/Rras	-1.3843	-1.4513	-1.7719	-1.462	-1.4727	-1.5017	-1.5298	-1.6601	-1.49	-1.529
Nras/Hras	4.6452	4.684	4.6303	4.4297	4.4248	4.7172	4.9776	4.8507	4.5582	4.7679
Nras/Kras	1.0372	1.5659	1.2412	1.1767	1.1545	1.4779	1.8941	1.7769	0.9092	1.7065
Nras/Rras2	0.5843	0.5178	0.2989	0.3098	0.5046	0.7237	0.5656	0.5509	0.4723	0.5662
Nras/Rras	-1.5332	-1.6771	-1.883	-1.5813	-1.7018	-1.5826	-1.6304	-1.581	-1.6352	-1.6657
Hras/Kras	-3.6079	-3.1181	-3.3891	-3.253	-3.2702	-3.2393	-3.0835	-3.0739	-3.6491	-3.0614
Hras/Rras2	-4.0609	-4.1662	-4.3314	-4.1198	-3.9201	-3.9935	-4.412	-4.2999	-4.0859	-4.2018
Hras/Rras	-6.1784	-6.3611	-6.5133	-6.011	-6.1265	-6.2998	-6.608	-6.4317	-6.1934	-6.4336
Kras/Rras2	-0.4529	-1.0481	-0.9423	-0.8669	-0.6499	-0.7541	-1.3285	-1.226	-0.4369	-1.1403
Kras/Rras	-2.5704	-3.243	-3.1242	-2.758	-2.8563	-3.0605	-3.5245	-3.3579	-2.5444	-3.3722
Rras2/Rras	-2.1175	-2.1949	-2.1819	-1.8911	-2.2064	-2.3064	-2.196	-2.1319	-2.1075	-2.2319
Parvb/Parva	-1.7572	-1.0177	-0.9963	-1.1904	-1.3667	-1.3315	-1.1296	-1.1895	-1.3747	-1.1642
Impa2/Impa1	2.2421	2.0496	1.817	2.4094	2.0904	1.9066	1.6069	1.6714	2.3187	1.6273
Tubb6/Tubb4b	-3.0818	-3.4605	-3.749	-3.2125	-3.0664	-3.1768	-3.7078	-3.5285	-3.2016	-3.4525
Tubb6/Tubb2b	-0.7422	-1.0762	-1.0288	-0.9423	-1.2806	-1.3296	-1.2875	-0.9814	-1.2439	-1.2322
Tubb6/Tubb2a	0.0178	-0.6297	-0.8804	-0.0707	-0.3114	-0.287	-0.8614	-0.6769	-0.3532	-0.8272
Tubb6/Tubb5	-4.9984	-4.6462	-4.7337	-5.0772	-5.1807	-5.414	-4.9544	-4.7939	-5.346	-4.87
Tubb4b/Tubb2b	2.3397	2.3843	2.7202	2.2702	1.7858	1.8472	2.4203	2.547	1.9577	2.2203
Tubb4b/Tubb2a	3.0996	2.8308	2.8686	3.1418	2.755	2.8898	2.8464	2.8515	2.8483	2.6253
Tubb4b/Tubb5	-1.9166	-1.1856	-0.9847	-1.8647	-2.1143	-2.2372	-1.2466	-1.2655	-2.1444	-1.4175
Tubb2b/Tubb2a	0.7599	0.4465	0.1484	0.8716	0.9693	1.0426	0.4261	0.3045	0.8906	0.405
Tubb2b/Tubb5	-4.2563	-3.57	-3.7049	-4.1349	-3.9001	-4.0844	-3.6669	-3.8125	-4.1021	-3.6378
Tubb2a/Tubb5	-5.0162	-4.0165	-3.8533	-5.0065	-4.8693	-5.127	-4.093	-4.117	-4.9927	-4.0428
Cpt1a/Cpt1b	-3.2835	-3.8823	-3.8179	-3.0447	-3.3983	-3.4524	-3.9298	-3.7524	-3.5136	-3.8905
Ddx21/Ddx50	1.8835	1.5616	1.9445	2.5301	2.0719	1.7955	1.4304	1.8611	1.7254	1.8988
Plod1/Plod3	2.0072	1.9926	2.2335	1.8788	1.8922	1.7124	2.3113	2.1648	2.1649	2.3339
Plod1/Plod2	5.1901	5.1815	5.499	5.1652	4.4961	4.7747	5.3671	5.6355	5.1613	5.4514
Plod3/Plod2	3.1829	3.189	3.2655	3.2864	2.6039	3.0623	3.0558	3.4708	2.9964	3.1175
Hdac1/Hdac2	-0.606	-1.3028	-1.3685	-0.3835	-0.7788	-0.9859	-1.2214	-1.3414	-0.9922	-1.3909
Rab5a/Rab5c	-0.5558	-0.718	-0.5219	-0.6588	-0.4851	-0.421	-0.6146	-0.5615	-0.3048	-0.6127
Rab5a/Rab5b	0.647	0.5241	0.5233	0.9661	0.8208	0.7166	0.5275	0.3593	0.6451	0.5699
Rab5c/Rab5b	1.2028	1.2421	1.0452	1.6249	1.306	1.1375	1.142	0.9208	0.9499	1.1826
Kpna6/Kpna1	-5.8103	-6.1151	-6.2436	-6.161	-6.1854	-6.0019	-5.8591	-6.1561	-6.2101	-6.1496
Ptbp2/Ptbp1	-2.8771	-2.7077	-2.8254	-2.814	-2.1554	-2.3469	-2.9409	-2.7959	-2.2121	-2.7087
Ptbp2/Ptbp3	-0.2687	-0.3417	-0.4759	-0.5209	0.1315	0.1048	-0.497	-0.3622	-0.0107	-0.4533
Ptbp1/Ptbp3	2.6084	2.366	2.3495	2.2931	2.2869	2.4517	2.4438	2.4337	2.2015	2.2554
Pygm/Pygb	1.6505	1.9154	1.9739	1.6542	1.7455	1.7113	1.9351	1.9781	1.6092	1.9846
Pygm/Pygl	3.6294	5.6673	5.7297	3.9317	4.2417	4.3964	5.7202	5.6477	4.2624	5.775
Pygb/Pygl	1.9789	3.7519	3.7559	2.2775	2.4962	2.6851	3.7851	3.6697	2.6532	3.7904
Cand1/Cand2	0.7662	0.088	0.1392	0.7002	0.4386	0.4257	0.3276	0.2049	0.3719	0.2285
Eef1a1/Eef1a2	2.876	1.622	1.5743	2.8357	2.646	2.5664	1.4333	1.5568	2.6477	1.4842
Dpysl3/Dpysl2	-0.4256	-0.1225	-0.1333	-0.0529	0.2841	0.1502	-0.1562	-0.2427	0.2045	-0.1718
Psmb8/Psmb5	-5.7742	-5.0268	-5.368	-4.4339	-6.0646	-6.1119	-5.1424	-5.0163	-6.0597	-5.3733
Adss2/Adss1	-5.2956	-6.8921	-6.8293	-5.22	-5.7433	-6.0516	-7.1298	-6.9842	-6.1917	-7.0055
Myof/Dysf	-8.6914	-9.1688	-9.4702	-8.6591	-9.0803	-8.7436	-9.3858	-9.2323	-8.7576	-9.144
Ap3s1/Ap3s2	-0.0541	-0.2499	-0.6919	-0.0689	-0.332	-0.1434	0.1881	-0.1077	-0.3549	-0.0248
Homer2/Homer1	-1.7311	-2.4562	-1.9062	-1.7103	-1.9549	-2.1573	-2.1837	-2.2785	-1.814	-2.1252
Arf6/Arf5	-5.5584	-5.857	-6.0306	-5.4489	-5.3798	-5.6192	-5.6121	-5.5912	-5.7429	-5.8578
Arf6/Arl1	0.8181	0.7911	0.7775	1.111	0.4459	0.4503	0.5534	0.6144	0.3902	0.5491
Arf6/Arf4	-2.1522	-2.438	-2.4338	-2.028	-2.3911	-2.4289	-2.3489	-2.4004	-2.3558	-2.5479
Arf5/Arl1	6.3765	6.6481	6.8081	6.5599	5.8257	6.0695	6.1655	6.2056	6.1331	6.4069
Arf5/Arf4	3.4062	3.4191	3.5969	3.4209	2.9887	3.1902	3.2632	3.1908	3.3871	3.3099
Arl1/Arf4	-2.9703	-3.2291	-3.2112	-3.1391	-2.837	-2.8792	-2.9023	-3.0148	-2.746	-3.097
Anxa5/Anxa4	4.726	5.1508	5.0549	5.1371	5.3569	5.2876	5.1962	5.1786	5.2319	5.282
Anxa5/Anxa3	2.4664	2.1614	2.1977	2.7354	3.0417	2.9337	2.2188	2.2114	2.8018	2.3639
Anxa4/Anxa3	-2.2595	-2.9895	-2.8572	-2.4016	-2.3152	-2.3539	-2.9773	-2.9672	-2.4301	-2.9181
Cox7a2/Cox7a1	0.1484	0.3028	-0.015	0.2394	0.9159	0.3943	0.1284	0.2123	-0.2187	0.1903
Col1a2/Col1a1	-3.0252	-2.6974	-2.6426	-3.1375	-2.8392	-3.0882	-2.6756	-2.9835	-2.8362	-2.8952
Col1a2/Col3a1	2.7867	2.554	2.4311	3.3525	3.2854	3.2276	2.5904	2.6204	2.8831	2.6544
Col1a2/Col5a2	4.7937	5.2672	5.4338	4.4058	5.0732	4.9819	5.6931	5.5717	4.6556	5.3453
Col1a1/Col3a1	5.8119	5.2514	5.0737	6.4899	6.1247	6.3158	5.266	5.6039	5.7193	5.5495
Col1a1/Col5a2	7.8189	7.9646	8.0764	7.5432	7.9124	8.0701	8.3687	8.5553	7.4918	8.2405
Col3a1/Col5a2	2.007	2.7133	3.0028	1.0533	1.7877	1.7543	3.1027	2.9514	1.7725	2.691
Tars1/Tars3	5.2961	4.9442	4.9896	5.4314	4.8392	4.9984	4.9363	4.9098	4.9816	4.8717
Tars1/Tars2	8.1592	7.606	7.6348	8.4173	8.0282	7.9069	7.5348	7.7038	8.0397	7.5589
Tars3/Tars2	2.8632	2.6618	2.6452	2.9859	3.189	2.9085	2.5985	2.794	3.0581	2.6871
Snx2/Snx1	2.9973	3.1782	3.0212	3.2028	3.0316	3.0586	3.2289	3.4859	3.0435	3.3632
Arpc5/Arpc5l	2.674	2.0358	2.2488	2.5639	2.506	2.2676	2.3008	2.23	2.751	2.2344
Ppic/Ppib	-2.3341	-3.1021	-2.7332	-2.6843	-2.68	-2.5086	-2.8451	-3.1203	-2.2623	-3.0001
Nln/Thop1	-1.0154	-0.7858	-0.8739	-1.0133	-0.8438	-0.6572	-0.807	-0.7569	-0.7691	-0.8135
Ppp2r1b/Ppp2r1a	-7.0925	-7.8494	-7.5752	-7.5824	-7.9759	-7.9246	-7.8375	-7.8786	-6.9966	-7.8953
Fnbp1l/Trip10	1.4225	0.1876	0.9678	0.8	0.8663	0.8397	0.2697	0.3536	1.3312	0.3265
Pkn1/Pkn2	0.2148	0.5571	0.5685	0.5539	0.5505	0.674	1.1052	0.5004	0.1399	1.1823
Fabp3/Fabp4	0.7124	1.7364	1.6835	0.3475	0.6919	0.6669	1.4972	1.5434	0.5641	1.6035
Hnrnph2/Hnrnpf	-2.609	-1.913	-2.7508	-2.6829	-2.6788	-3.1643	-1.8944	-2.0319	-3.2212	-2.456
Hnrnph2/Hnrnph1	-2.3706	-2.435	-2.6832	-2.2737	-2.534	-2.871	-2.2313	-2.3289	-2.5442	-2.6695
Hnrnpf/Hnrnph1	0.2385	-0.522	0.0676	0.4092	0.1448	0.2933	-0.3369	-0.297	0.677	-0.2135
Rdx/Msn	-0.5115	-0.7908	-0.6653	-0.3945	-0.4571	-0.4303	-0.7393	-0.806	-0.4003	-0.7981
Rdx/Ezr	-0.3228	-0.8065	-0.5398	-0.7503	-0.3814	-0.3401	-0.5995	-0.7695	-0.3767	-0.7551
Msn/Ezr	0.1887	-0.0157	0.1255	-0.3558	0.0757	0.0902	0.1397	0.0365	0.0236	0.043
Gca/Sri	-3.4929	-3.3588	-3.2978	-3.3553	-2.9168	-2.9468	-3.4934	-3.3105	-3.1417	-3.5331
Ndrg1/Ndrg3	1.1065	0.8761	0.8433	1.0057	0.7774	0.7259	0.9728	0.9241	1.4037	1.1625
Ndrg1/Ndrg4	7.1236	6.2047	6.3533	6.8809	6.2294	6.4002	6.032	6.2884	6.7718	6.0604
Ndrg1/Ndrg2	-5.0353	-6.7806	-6.5934	-5.0716	-5.8112	-5.6796	-7.0105	-6.8119	-5.1256	-6.8478
Ndrg3/Ndrg4	6.0171	5.3286	5.51	5.8752	5.452	5.6742	5.0592	5.3643	5.3681	4.8979
Ndrg3/Ndrg2	-6.1418	-7.6567	-7.4367	-6.0773	-6.5886	-6.4056	-7.9833	-7.736	-6.5293	-8.0103
Ndrg4/Ndrg2	-12.1589	-12.9853	-12.9467	-11.9525	-12.0406	-12.0798	-13.0425	-13.1003	-11.8974	-12.9082
Mapk12/Mapk14	4.0252	4.8151	4.5358	4.3033	4.3614	4.4349	4.72	4.5845	4.107	4.8548
Sfxn1/Sfxn3	0.5828	-0.4895	-0.3757	0.6633	0.2692	0.0965	-0.3214	-0.297	0.0249	-0.469
Slc25a4/Slc25a5	-0.4374	0.5233	0.6022	-0.5575	-0.2113	-0.2531	0.406	0.4845	-0.2092	0.4802
Slc25a4/Slc25a31	8.3958	8.7376	8.7194	8.5041	8.6384	8.5417	8.6865	8.6499	8.4563	8.8165
Slc25a5/Slc25a31	8.8332	8.2143	8.1172	9.0616	8.8497	8.7949	8.2805	8.1654	8.6655	8.3363
Vapa/Vapb	-0.5496	-1.2945	-1.249	-0.5177	-0.701	-0.6654	-1.2529	-1.283	-0.4577	-1.2522
Acsl1/Acsl6	3.5867	3.4843	3.7058	3.8046	3.4061	3.3885	3.6399	3.516	3.5825	3.6189
Stt3a/Stt3b	0.6313	0.8241	0.6021	0.5553	0.4944	0.5942	0.9784	0.8789	0.5502	0.9183
Cox4i2/Cox4i1	-3.6759	-4.5633	-4.498	-3.6252	-3.9538	-3.9973	-4.6392	-4.6177	-3.9673	-4.6218
Slc25a13/Slc25a12	-2.2923	-2.1508	-2.0606	-2.1631	-2.1039	-2.2582	-2.2523	-2.1514	-2.2504	-2.1958
Pgam1/Pgam2	-0.6265	-2.8404	-2.775	-0.7988	-0.5166	-0.5929	-2.64	-2.8447	-0.4688	-2.8251
Pgam1/Bpgm	4.0357	2.3312	2.1622	3.6801	4.0801	4.4424	2.389	2.2429	4.3045	2.4732
Pgam2/Bpgm	4.6621	5.1716	4.9372	4.4789	4.5966	5.0352	5.029	5.0876	4.7733	5.2982
Crk/Crkl	1.2024	1.1412	1.456	1.0416	1.2476	1.1793	1.366	1.3429	1.1865	1.2373
Me2/Me1	1.8317	1.7494	1.7636	2.2103	2.1895	2.0	1.5807	1.6465	2.2739	1.5964
Eno1/Eno3	1.3269	-0.8741	-0.8895	1.4324	1.0368	1.0249	-0.7616	-0.7811	1.1021	-0.8141
Eno1/Eno2	6.3852	4.4109	4.3443	6.7327	6.6923	6.7315	4.1464	4.2927	6.5794	4.2931
Eno3/Eno2	5.0583	5.285	5.2339	5.3004	5.6554	5.7065	4.908	5.0739	5.4773	5.1072
Arpc1a/Arpc1b	-0.9088	-0.3032	-0.5709	-1.1332	-0.6843	-0.7047	-0.5706	-0.4215	-0.663	-0.4817
Itih3/Itih1	1.3967	1.0614	1.1761	1.4264	1.4546	1.5626	1.2804	1.0637	1.2904	1.224
Dnaja4/Dnaja1	-1.3288	-0.1342	-0.1433	-1.4231	-0.7484	-0.8546	0.0357	-0.1053	-1.0183	-0.1161
Dnaja4/Dnaja2	-3.2043	-2.9739	-2.9358	-3.2803	-3.1871	-3.1991	-2.8249	-3.0979	-3.1914	-2.8325
Dnaja1/Dnaja2	-1.8756	-2.8398	-2.7924	-1.8572	-2.4386	-2.3445	-2.8606	-2.9926	-2.1731	-2.7165
Gdi2/Gdi1	2.6839	2.3674	2.2789	2.9301	2.8868	2.6731	2.4516	2.3631	2.64	2.3357
Usp15/Usp4	1.6116	1.518	1.8563	1.8978	1.5558	1.5089	1.6785	1.7086	1.7562	1.59
Ndufa4/Ndufa4l2	8.5506	10.3127	10.5032	8.9641	9.1616	9.0621	10.0421	10.1933	9.415	10.2532
Igf2bp3/Igf2bp2	4.542	3.8411	4.5198	4.8809	4.6928	4.5574	4.3039	4.1864	4.6745	4.2685
Igf2bp3/Igf2bp1	2.407	2.5988	2.6023	2.6152	2.5065	2.4928	2.6	2.6145	2.3944	2.8122
Igf2bp2/Igf2bp1	-2.135	-1.2423	-1.9175	-2.2657	-2.1863	-2.0646	-1.7039	-1.5719	-2.2801	-1.4563
Tra2a/Tra2b	-2.8456	-3.0606	-2.8673	-2.9592	-2.9884	-2.8649	-2.9124	-2.8343	-2.7616	-2.9575
Camk2d/Camk2g	1.6643	2.2991	2.3939	1.6273	1.7313	1.9011	2.5021	2.3889	1.7507	2.6686
Camk2d/Camk2a	2.5374	2.6616	3.1272	2.5868	2.5392	2.8315	2.8993	2.8376	2.5253	3.0867
Camk2g/Camk2a	0.8731	0.3625	0.7334	0.9595	0.8079	0.9304	0.3971	0.4487	0.7746	0.4181
Hck/Yes1	3.2408	3.4828	3.5533	3.8453	3.1586	3.099	3.1673	3.3759	4.0143	3.2803
Hck/Fyn	1.8923	1.3139	1.5118	1.5826	1.6384	1.5803	1.1686	1.117	2.0813	1.1155
Yes1/Fyn	-1.3485	-2.1689	-2.0415	-2.2627	-1.5202	-1.5187	-1.9987	-2.2589	-1.933	-2.1648
Snx3/Snx12	-0.6794	-0.4347	-0.7765	-0.5757	-0.6524	-0.4212	-0.862	-0.6294	-0.1622	-0.8223
Bzw2/Bzw1	0.3487	0.6779	0.5733	0.4211	0.6683	0.6887	0.56	0.6479	0.7342	0.6256
Kif5a/Kif5b	-4.3056	-4.4353	-4.3591	-4.2551	-4.3585	-4.4751	-4.4109	-4.3549	-4.4866	-4.4243
Hk2/Hk1	-3.6218	-3.7161	-3.4585	-3.6943	-3.9354	-3.9353	-3.6247	-3.6319	-3.8194	-3.67
Prps1/Prps2	-0.2935	-0.0431	0.1048	-0.3976	-0.3502	-0.1852	0.0134	-0.0352	-0.4592	-0.0318
Gnai2/Gnao1	2.5554	2.7282	2.953	2.6334	3.0569	2.7698	2.6875	2.6888	2.2585	2.9556
Gnai2/Gnai3	4.5599	5.156	5.0277	4.3145	4.8344	4.8839	5.1033	4.9454	4.622	4.9111
Gnai2/Gnai1	5.6612	5.6952	6.0007	5.0823	5.2673	5.4653	6.2579	5.9438	5.4054	6.1117
Gnai2/Gna11	3.3997	3.7339	3.894	3.435	3.6876	3.6267	3.7816	3.7006	3.5697	3.8171
Gnai2/Gnaq	7.5053	7.5189	7.8092	7.4677	7.5762	7.4744	7.6885	7.4704	7.7844	7.7533
Gnao1/Gnai3	2.0046	2.4278	2.0748	1.6811	1.7775	2.1141	2.4158	2.2566	2.3635	1.9555
Gnao1/Gnai1	3.1058	2.967	3.0477	2.4489	2.2105	2.6955	3.5704	3.255	3.1469	3.156
Gnao1/Gna11	0.8443	1.0057	0.941	0.8016	0.6308	0.8569	1.0941	1.0118	1.3112	0.8615
Gnao1/Gnaq	4.9499	4.7907	4.8562	4.8343	4.5193	4.7046	5.001	4.7816	5.5258	4.7977
Gnai3/Gnai1	1.1013	0.5392	0.9729	0.7678	0.4329	0.5814	1.1546	0.9984	0.7834	1.2005
Gnai3/Gna11	-1.1602	-1.4221	-1.1338	-0.8795	-1.1468	-1.2572	-1.3217	-1.2449	-1.0523	-1.094
Gnai3/Gnaq	2.9454	2.363	2.7815	3.1533	2.7417	2.5905	2.5852	2.525	3.1624	2.8422
Gnai1/Gna11	-2.2615	-1.9613	-2.1067	-1.6473	-1.5797	-1.8386	-2.4763	-2.2432	-1.8357	-2.2945
Gnai1/Gnaq	1.8441	1.8238	1.8085	2.3854	2.3088	2.0091	1.4306	1.5266	2.3789	1.6416
Gna11/Gnaq	4.1056	3.785	3.9152	4.0328	3.8885	3.8477	3.9069	3.7699	4.2147	3.9362
Ppm1a/Ppm1b	0.1268	0.5503	0.5061	0.3088	0.3484	0.2849	0.4692	0.4999	0.2904	0.7497
Actbl2/Actr1b	8.2991	6.9949	6.3491	7.628	7.2651	7.6327	6.5206	6.5963	7.3284	6.6151
Actbl2/Actr1a	7.005	5.4679	5.1977	6.5926	5.7977	6.0801	5.2721	5.1724	5.9843	5.3881
Actr1b/Actr1a	-1.2941	-1.527	-1.1514	-1.0354	-1.4674	-1.5526	-1.2485	-1.4238	-1.3441	-1.227
Anp32e/Anp32a	-0.7165	-1.0087	-1.0842	-0.1773	-0.7739	-0.6429	-1.0091	-1.0471	-0.5046	-1.209
Anp32e/Anp32b	-0.8886	-1.1067	-1.232	-0.5229	-0.9351	-0.7915	-1.1559	-1.2082	-0.6829	-1.1806
Anp32a/Anp32b	-0.1722	-0.098	-0.1478	-0.3457	-0.1612	-0.1487	-0.1468	-0.1611	-0.1783	0.0284
Top2a/Top2b	-0.9052	-1.6272	-0.6037	0.2849	-0.6344	-0.7872	-0.8609	-0.7794	-0.7226	-0.7644
Lman2/Lman2l	3.6295	3.428	3.4374	3.5825	3.6813	3.5491	3.4713	3.4797	3.5082	3.1703
Pfkp/Pfkl	1.7886	2.1089	2.0291	1.7481	1.8944	2.1525	2.0962	2.1323	1.7678	2.1726
Pfkp/Pfkm	-0.6067	-1.9447	-2.0872	-0.6075	-0.4987	-0.359	-1.9897	-2.0391	-0.666	-1.9083
Pfkl/Pfkm	-2.3954	-4.0536	-4.1162	-2.3557	-2.3931	-2.5115	-4.0859	-4.1714	-2.4338	-4.0809
Cycs/Cyct	7.8526	8.5243	8.7119	7.2751	7.9067	8.2306	8.8791	8.5419	7.41	8.6319
Stx12/Stx7	2.5813	2.5634	2.5682	2.5774	2.7883	2.6883	2.5325	2.7072	2.9703	2.7203
Rbbp7/Rbbp4	0.786	0.6868	0.723	0.9662	1.0324	1.1402	0.4538	0.6495	0.9994	0.5314
Dcn/Bgn	-0.9444	-0.464	-0.5275	-0.4607	-0.7857	-0.5662	-0.323	-0.3137	-0.6479	-0.3395
Cav1/Cav3	3.8633	2.6226	2.5842	3.3341	3.2005	3.1866	2.6426	2.567	3.5016	2.9565
Ralb/Rala	-0.9228	-1.5194	-1.7829	-1.2873	-1.1715	-1.081	-1.4012	-1.5306	-1.2319	-1.3817
Ppp2r5e/Ppp2r5a	-1.2576	-1.4273	-1.5192	-1.0955	-1.0973	-1.5059	-1.3423	-1.0728	-0.8708	-1.2353
Sptbn1/Sptb	1.232	0.493	0.6176	0.8031	0.7443	0.6693	0.597	0.5729	1.0186	0.548
Ctps2/Ctps1	-3.3291	-3.4358	-3.3211	-3.3152	-3.2469	-3.4743	-3.6614	-3.5371	-3.0022	-3.3431
Atp2b1/Atp2b4	0.5335	0.353	0.261	-0.0727	0.3384	0.3596	0.4972	0.2928	0.3109	0.2423
H2ac21/H2ax	-3.333	-2.8487	-2.2699	-4.3545	-3.312	-3.4501	-2.533	-2.7924	-3.7632	-2.6894
Serpina1b/Serpina1d	2.1719	1.2289	1.1922	2.1507	2.2099	2.1429	1.0467	1.1054	2.1123	1.0671
Capza2/Capza1	2.0429	2.4204	2.3283	2.0056	2.1387	2.1331	2.3914	2.3604	1.999	2.4411
Stk39/Oxsr1	-1.1896	-1.0972	-1.2253	-1.2157	-0.9785	-0.9424	-1.1716	-1.2799	-0.9578	-1.235
Stat1/Stat3	-3.855	-3.9609	-4.4473	-3.0849	-3.3281	-3.0875	-3.7481	-3.8909	-3.6445	-4.2389
Prdx2/Prdx1	0.4731	0.9742	1.0887	0.3204	0.6202	0.7454	1.1645	1.0743	0.5707	1.1365
Rpl22/Rpl22l1	1.9855	1.9777	2.061	1.7211	1.6461	1.7563	2.0406	2.0383	2.0245	2.0501
Add1/Add3	-4.1386	-4.1438	-3.9434	-3.9401	-4.2751	-4.1789	-4.3493	-4.0396	-4.0642	-4.3098
Gng2/Gng12	-0.2754	-0.7784	-0.9282	-0.3833	-0.5031	-0.1135	-0.9139	-0.7703	0.0761	-0.9169
Mapre1/Mapre3	3.0005	2.8211	2.8164	3.2924	3.023	2.7984	2.5478	2.882	3.1951	2.7779
Scamp2/Scamp1	-1.954	-1.1899	-1.0674	-1.3826	-1.8124	-1.9814	-1.1354	-0.9841	-1.802	-0.9182
Scamp2/Scamp3	-1.964	-1.1054	-0.894	-1.7775	-1.9542	-1.8778	-0.9545	-0.9278	-1.735	-0.8489
Scamp1/Scamp3	-0.01	0.0845	0.1734	-0.3949	-0.1419	0.1036	0.1809	0.0562	0.067	0.0693
Tom1l2/Tom1	-2.2541	-2.3064	-2.3726	-2.5758	-2.5494	-2.5187	-2.1961	-2.3646	-2.2666	-2.2028
Mthfd1/Mthfd1l	2.4619	2.7272	2.7275	2.2584	2.264	2.3849	2.7986	2.7599	2.0108	2.9262
Hspa2/Hspa5	-6.0959	-5.8729	-5.7898	-5.7086	-5.6688	-5.8706	-5.7616	-5.8572	-5.8959	-5.6929
Hspa2/Hspa1l	2.0548	2.0541	2.0608	1.8777	2.132	2.2178	2.0506	2.2857	2.218	2.3398
Hspa2/Hspa8	-7.2386	-7.1411	-7.147	-7.1958	-7.099	-7.222	-7.201	-7.1767	-7.1829	-7.1915
Hspa5/Hspa1l	8.1507	7.9269	7.8507	7.5863	7.8008	8.0884	7.8122	8.1429	8.114	8.0327
Hspa5/Hspa8	-1.1427	-1.2683	-1.3571	-1.4872	-1.4302	-1.3514	-1.4394	-1.3195	-1.287	-1.4986
Hspa1l/Hspa8	-9.2934	-9.1952	-9.2078	-9.0735	-9.231	-9.4398	-9.2516	-9.4624	-9.401	-9.5313
Klhl41/Klhl40	0.6541	0.9001	0.523	0.5649	0.7595	0.7637	0.998	0.7757	0.4482	0.6054
Rbm3/Cirbp	0.828	0.8921	0.8421	0.6808	0.4938	0.3352	0.7896	0.7966	0.6096	0.7769
Coro6/Coro1c	-2.9897	-2.1586	-2.2867	-2.6783	-2.4523	-2.8058	-2.4449	-2.2913	-2.3748	-2.2361
Coro6/Coro1b	-1.9887	-1.6489	-1.7013	-1.947	-1.642	-1.9566	-1.9647	-1.819	-1.6786	-1.767
Coro6/Coro1a	-0.8856	-0.9485	-1.1077	-3.1016	-0.1318	-0.2226	-1.3182	-1.0301	-0.2421	-0.9153
Coro1c/Coro1b	1.001	0.5097	0.5854	0.7313	0.8104	0.8493	0.4802	0.4723	0.6962	0.4691
Coro1c/Coro1a	2.1041	1.2101	1.179	-0.4234	2.3206	2.5832	1.1267	1.2612	2.1327	1.3208
Coro1b/Coro1a	1.1031	0.7004	0.5936	-1.1547	1.5102	1.7339	0.6465	0.7889	1.4366	0.8517
Stoml3/Stom	-4.5941	-3.7828	-3.6592	-4.1072	-3.8874	-4.1131	-3.472	-3.43	-4.2862	-3.4703
Anxa1/Anxa2	-1.1395	-0.3577	-0.4994	-1.5673	-1.6164	-1.5603	-0.4092	-0.4116	-1.4308	-0.441
Eif4a2/Eif4a3	0.7333	0.8111	0.7675	0.606	0.4735	0.6204	0.8403	0.8219	0.6734	0.6858
Eif4a2/Eif4a1	-0.2315	-0.2562	-0.3824	-0.3528	-0.3603	-0.3156	-0.2761	-0.2346	-0.2821	-0.3312
Eif4a3/Eif4a1	-0.9648	-1.0673	-1.1499	-0.9588	-0.8338	-0.936	-1.1164	-1.0565	-0.9555	-1.017
Eml2/Eml1	1.1864	0.6914	0.5633	1.3045	1.277	1.2119	0.6294	0.6092	1.2949	0.6786
Rdh11/Rdh12	-0.4579	-2.7119	-1.5614	-0.7636	-1.3538	-1.0232	-2.5758	-2.5928	-1.0457	-2.5794
Ppa2/Ppa1	-1.0679	0.383	0.0978	-1.2368	-0.9977	-0.7462	0.2997	0.3617	-0.874	0.2974
Macroh2a1/Macroh2a2	2.6427	2.842	2.9861	2.8529	2.3464	2.403	2.9938	2.8829	2.4676	2.821
Fkbp4/Fkbp5	2.1908	2.9186	3.2012	1.1305	2.4431	2.4022	3.092	3.0523	2.2929	3.055
Pzp/A2m	3.4417	5.0461	5.1818	3.7935	3.7334	3.6417	5.3691	5.0869	3.8973	5.0834
Strn/Strn4	0.0467	0.1157	-0.0588	0.1247	0.1014	0.1973	-0.0232	-0.0129	0.1914	0.0073
Strn/Strn3	-0.3453	-0.5693	-0.6188	0.0014	-0.0695	-0.056	-0.5503	-0.4863	-0.2661	-0.6659
Strn4/Strn3	-0.392	-0.685	-0.56	-0.1233	-0.1708	-0.2533	-0.5271	-0.4735	-0.4575	-0.6732
Hmgb3/Hmgb1	-2.5035	-2.1409	-2.1754	-2.7648	-2.2958	-2.3054	-2.4101	-2.2653	-1.9582	-2.3293
Hmgb3/Hmgb2	-2.1446	-1.4884	-1.5802	-2.5474	-1.9988	-1.945	-1.6121	-1.5244	-1.8858	-1.431
Hmgb1/Hmgb2	0.3589	0.6525	0.5952	0.2174	0.297	0.3603	0.798	0.7409	0.0724	0.8982
Shmt2/Shmt1	1.9255	2.1209	2.0111	1.735	1.8107	2.0369	2.1528	2.1213	1.7331	2.1892
Lcp1/Pls3	-0.976	-0.8351	-0.7709	0.4009	-1.081	-1.0638	-0.9201	-0.8429	-0.8604	-0.9116
Lcp1/Pls1	1.6853	2.1409	2.1699	2.6011	1.3937	1.5444	2.1601	2.2343	0.939	2.0992
Pls3/Pls1	2.6612	2.9761	2.9408	2.2002	2.4748	2.6082	3.0801	3.0771	1.7994	3.0108
Nfib/Nfia	0.0743	-0.4886	-0.5642	-0.1891	0.0269	0.2334	-0.3267	-0.3722	-0.161	-0.391
Nfib/Nfic	-1.5611	-1.6951	-1.8432	-1.6153	-1.2011	-1.5316	-1.8728	-1.4364	-1.8137	-1.3312
Nfia/Nfic	-1.6354	-1.2064	-1.2791	-1.4262	-1.228	-1.765	-1.5461	-1.0642	-1.6526	-0.9402
Fbll1/Fbl	-3.1508	-2.5743	-2.3788	-3.059	-3.0595	-2.9159	-2.6752	-2.4052	-2.8146	-2.6499
Stmn2/Stmn1	-4.5705	-5.0035	-5.1029	-4.4411	-4.7997	-4.6316	-5.0338	-4.8156	-4.4846	-5.0552
Ube2d1/Ube2d3	-4.7046	-5.2851	-5.3866	-5.4259	-4.76	-4.8669	-4.9426	-5.1224	-5.0533	-5.1028
Capn2/Capn1	1.3001	1.0513	1.0024	1.0535	1.1874	1.1578	1.2169	1.0988	1.1582	1.1607
Clic4/Clic1	-1.4286	-1.2174	-0.9761	-1.6302	-1.4879	-1.4201	-1.2701	-1.2742	-1.2776	-1.29
Actn2/Actn1	2.0728	2.6596	2.7306	2.1502	2.9739	2.7907	2.7789	2.7479	2.5772	2.7292
Actn2/Actn4	1.524	2.0042	2.0794	1.5467	2.2469	2.2705	2.1294	2.2288	2.0397	2.2737
Actn1/Actn4	-0.5488	-0.6554	-0.6512	-0.6035	-0.727	-0.5202	-0.6496	-0.5191	-0.5375	-0.4556
Rab10/Rab1a	-1.9932	-1.6864	-2.1533	-2.1086	-1.9544	-1.7411	-1.8151	-1.7804	-2.0031	-1.8558
Rab10/Rab8b	2.6893	2.8521	2.1943	2.3991	2.8587	2.6861	2.1993	2.2859	2.1142	2.6788
Rab10/Rab8a	1.3018	1.0285	0.9488	0.9451	1.399	1.5261	1.0985	0.9318	1.2708	0.9485
Rab10/Rab1b	-0.9385	-0.6935	-1.117	-0.9675	-0.641	-0.6896	-0.8069	-0.7955	-0.9632	-0.9799
Rab10/Rab35	-1.3087	-1.446	-1.5192	-1.5529	-1.3515	-1.2416	-1.3889	-1.3127	-1.4698	-1.4337
Rab1a/Rab8b	4.6825	4.5385	4.3475	4.5077	4.8131	4.4272	4.0143	4.0664	4.1173	4.5346
Rab1a/Rab8a	3.295	2.7148	3.1021	3.0538	3.3533	3.2672	2.9135	2.7122	3.2739	2.8043
Rab1a/Rab1b	1.0546	0.9928	1.0363	1.1411	1.3134	1.0515	1.0081	0.9849	1.0399	0.8759
Rab1a/Rab35	0.6845	0.2404	0.6341	0.5558	0.6029	0.4995	0.4262	0.4677	0.5333	0.4221
Rab8b/Rab8a	-1.3875	-1.8236	-1.2454	-1.454	-1.4597	-1.16	-1.1008	-1.3541	-0.8434	-1.7303
Rab8b/Rab1b	-3.6278	-3.5457	-3.3112	-3.3666	-3.4997	-3.3757	-3.0062	-3.0815	-3.0773	-3.6587
Rab8b/Rab35	-3.998	-4.2981	-3.7135	-3.952	-4.2102	-3.9277	-3.5881	-3.5987	-3.5839	-4.1125
Rab8a/Rab1b	-2.2404	-1.722	-2.0658	-1.9126	-2.0399	-2.2157	-1.9054	-1.7274	-2.234	-1.9285
Rab8a/Rab35	-2.6105	-2.4745	-2.4681	-2.498	-2.7505	-2.7677	-2.4874	-2.2445	-2.7405	-2.3822
Rab1b/Rab35	-0.3702	-0.7524	-0.4023	-0.5854	-0.7106	-0.552	-0.582	-0.5172	-0.5066	-0.4538
Atp1a1/Atp1a2	5.2406	4.4339	3.9529	5.1157	5.2153	5.07	4.4427	4.5575	5.1742	4.5138
Septin10/Septin6	-4.7402	-4.2687	-4.2781	-4.9945	-6.1794	-5.3042	-4.5804	-4.4266	-5.2651	-4.3323
Septin10/Septin11	-4.911	-4.5594	-4.6295	-4.7297	-5.1551	-4.8571	-4.8616	-4.7115	-4.8285	-4.5919
Septin10/Septin8	-1.8884	-2.2673	-2.1878	-1.9084	-2.3777	-2.0964	-2.5561	-2.3024	-1.6871	-2.2889
Septin6/Septin11	-0.1708	-0.2907	-0.3514	0.2649	1.0243	0.4471	-0.2812	-0.2849	0.4366	-0.2596
Septin6/Septin8	2.8518	2.0014	2.0903	3.0862	3.8017	3.2077	2.0243	2.1242	3.5779	2.0434
Septin11/Septin8	3.0226	2.2921	2.4417	2.8213	2.7774	2.7606	2.3055	2.4091	3.1414	2.303
Vim/Des	1.9135	0.9606	1.0924	1.6267	1.6143	1.6962	0.8713	0.8334	1.5919	0.6188
Vim/Prph	7.8935	7.674	7.7605	7.7476	8.2894	8.3831	7.3963	7.5755	8.1175	7.6183
Des/Prph	5.98	6.7133	6.6681	6.1209	6.6751	6.6869	6.5251	6.7421	6.5257	6.9995
Tst/Mpst	0.5312	0.0937	0.2137	0.4686	0.3026	0.336	0.1399	0.0775	0.3828	0.1636
Krt2/Krt1	-0.2021	0.0941	0.2147	0.1191	0.3889	0.0184	-0.0611	-0.0743	0.2379	0.0179
Krt2/Krt76	2.0549	1.5099	1.5135	2.1027	1.7471	1.3632	2.2177	1.5019	1.7071	1.6876
Krt2/Krt77	7.8472	7.5495	7.9091	8.0969	7.9355	7.82	7.4069	7.5574	8.342	7.1952
Krt1/Krt76	2.257	1.4157	1.2988	1.9836	1.3582	1.3448	2.2787	1.5763	1.4692	1.6697
Krt1/Krt77	8.0493	7.4553	7.6943	7.9778	7.5466	7.8016	7.4679	7.6318	8.1041	7.1773
Krt76/Krt77	5.7923	6.0396	6.3955	5.9942	6.1884	6.4568	5.1892	6.0555	6.6349	5.5077
Krt8/Krt7	1.2404	1.8452	1.9058	4.0216	1.365	0.9998	1.7353	1.8673	1.528	2.0236
Pdk1/Pdk2	-0.3708	-1.0863	-1.0671	-0.4028	-0.4457	-0.335	-1.2586	-1.221	-0.4406	-1.1666
Pdk1/Pdk3	0.0939	0.7939	0.5263	0.0706	0.1646	0.336	0.6061	0.6574	0.1077	0.7503
Pdk2/Pdk3	0.4648	1.8801	1.5934	0.4734	0.6102	0.6709	1.8647	1.8784	0.5483	1.9169
Lypla2/Lypla1	-2.668	-2.6478	-2.5567	-2.6591	-2.5791	-2.6175	-2.5549	-2.831	-3.0695	-2.5534
Prpsap2/Prpsap1	1.6521	2.6679	3.054	2.893	2.0697	1.6084	2.8513	2.9946	2.2104	2.9438
Maoa/Maob	-0.4674	-2.3449	-2.6413	-1.6032	-1.3804	-0.9861	-1.2171	-1.9772	-1.4277	-2.0642
Ppp1ca/Ppp1cb	0.6639	0.1999	0.3622	0.7114	0.5498	0.4325	0.14	0.1673	0.482	0.2177
Ppp1ca/Ppp1cc	0.9662	0.7287	0.8216	0.8093	0.7966	0.7833	0.9753	0.8596	0.7583	0.9496
Ppp1cb/Ppp1cc	0.3023	0.5288	0.4594	0.0979	0.2468	0.3508	0.8352	0.6923	0.2762	0.7319
Ybx3/Ybx1	0.8326	1.0688	0.9686	0.8515	0.8651	1.1865	1.0805	0.903	0.9857	1.1805
Dpf2/Dpf3	-2.4996	-3.6358	-3.2175	-2.6005	-3.6011	-3.5877	-4.1462	-3.4651	-2.6991	-3.9236
Csrp2/Csrp3	-3.938	-4.1243	-3.949	-3.917	-4.4145	-4.2817	-4.0269	-4.1958	-4.2259	-4.2213
Csrp2/Csrp1	-1.204	-1.0064	-0.8419	-1.1104	-1.4966	-1.3005	-0.7448	-0.9593	-1.4979	-0.9815
Csrp3/Csrp1	2.734	3.1178	3.1071	2.8067	2.9179	2.9812	3.2821	3.2365	2.728	3.2398
Fkbp9/Fkbp10	0.7505	0.683	0.5506	0.7142	0.7857	0.8818	0.7928	0.69	0.891	0.637
Adh1/Adh5	-1.5685	-4.3489	-5.7015	-4.1715	-4.6785	-4.4365	-4.1716	-4.2547	-4.404	-4.2712
Rock1/Rock2	-1.9706	-2.0769	-2.2627	-1.5787	-2.0772	-2.0996	-2.2362	-2.1307	-1.9927	-2.1605
Cdc42/Rhog	3.686	3.6431	3.5053	3.385	3.3119	3.4926	3.6118	3.6423	3.4615	3.8545
Cdc42/Rac2	3.4137	2.7962	2.9917	0.3656	2.8074	3.9562	3.369	3.1573	3.2187	3.6136
Cdc42/Rac1	1.0158	1.0075	1.0086	1.0127	0.5047	0.7091	0.7815	1.1695	0.6825	1.1862
Cdc42/Rhoa	0.1845	0.2767	0.342	0.0424	-0.2073	-0.07	0.4856	0.4183	-0.2968	0.6629
Cdc42/Rhoc	2.9192	2.4417	2.6604	3.1088	2.2729	2.1898	2.4055	2.4865	2.4249	2.6304
Rhog/Rac2	-0.2722	-0.8469	-0.5137	-3.0194	-0.5045	0.4636	-0.2428	-0.485	-0.2428	-0.2409
Rhog/Rac1	-2.6701	-2.6357	-2.4967	-2.3723	-2.8072	-2.7835	-2.8303	-2.4728	-2.779	-2.6683
Rhog/Rhoa	-3.5015	-3.3664	-3.1634	-3.3426	-3.5192	-3.5626	-3.1262	-3.224	-3.7583	-3.1916
Rhog/Rhoc	-0.7668	-1.2014	-0.8449	-0.2762	-1.039	-1.3028	-1.2063	-1.1558	-1.0366	-1.2241
Rac2/Rac1	-2.3979	-1.7888	-1.9831	0.6471	-2.3028	-3.2471	-2.5875	-1.9878	-2.5362	-2.4275
Rac2/Rhoa	-3.2292	-2.5195	-2.6497	-0.3232	-3.0147	-4.0263	-2.8834	-2.7391	-3.5155	-2.9507
Rac2/Rhoc	-0.4945	-0.3546	-0.3312	2.7431	-0.5346	-1.7664	-0.9635	-0.6708	-0.7938	-0.9833
Rac1/Rhoa	-0.8313	-0.7307	-0.6666	-0.9703	-0.712	-0.7792	-0.2959	-0.7512	-0.9793	-0.5233
Rac1/Rhoc	1.9034	1.4342	1.6518	2.096	1.7682	1.4807	1.624	1.3171	1.7424	1.4442
Rhoa/Rhoc	2.7347	2.165	2.3185	3.0663	2.4802	2.2599	1.9199	2.0683	2.7217	1.9675
Pkm/Pklr	6.6529	5.4622	5.1458	6.6579	5.6061	6.1691	5.2596	5.237	6.2804	5.4236
Akt1/Akt2	2.3562	1.8694	2.115	2.0771	1.738	1.657	1.5137	1.8419	2.618	1.7755
Pds5b/Pds5a	-3.4779	-3.3172	-3.1484	-3.7089	-3.5777	-3.317	-3.3277	-3.1778	-3.2186	-3.1966
Nap1l1/Nap1l4	0.6272	-0.4947	-0.2331	0.7687	0.3233	0.205	-0.2136	-0.3229	0.293	-0.3065
Mta1/Mta2	0.5788	0.33	0.3045	0.5083	0.6528	0.6409	0.531	0.4306	0.8579	0.5372
Pitpnb/Pitpna	-2.2557	-2.2495	-2.2958	-2.041	-2.3204	-2.328	-2.4138	-2.3253	-2.1776	-2.3036
Lancl2/Lancl1	-3.8589	-3.5502	-3.556	-3.7929	-4.002	-4.0203	-3.8272	-3.6313	-3.7872	-3.7909
Rbp1/Rbp7	6.0567	4.5165	4.5876	5.6541	5.3514	5.7794	4.8971	5.0847	5.3022	4.8814
Fermt3/Fermt2	-2.5859	-2.4216	-2.208	-1.4765	-2.8539	-2.7829	-2.3884	-2.3617	-2.4754	-2.556
Hars1/Hars2	3.2127	3.2639	3.3761	3.2325	3.2792	3.1512	3.2169	3.1808	3.2621	3.1607
Idh2/Idh1	3.6258	4.605	4.4625	3.518	3.9992	4.2483	4.3972	4.3434	3.9418	4.5098
Smarcc2/Smarcc1	10.2534	10.051	10.1328	10.221	10.2136	10.1449	9.9016	10.2624	10.5335	9.9192
Ckmt2/Ckb	-1.3472	0.4539	0.5396	-1.4989	-1.8696	-1.6964	0.4035	0.4588	-1.551	0.435
Ckmt2/Ckm	-2.9088	-1.9524	-2.0229	-2.7486	-3.1863	-3.3219	-1.8667	-1.9172	-3.2404	-1.9813
Ckb/Ckm	-1.5616	-2.4064	-2.5625	-1.2497	-1.3167	-1.6255	-2.2702	-2.3759	-1.6894	-2.4163
Myl6/Myl4	-2.4996	-0.6863	-0.4691	-2.454	-2.8283	-3.5757	-1.5192	-1.3671	-3.7155	-1.1789
Myl6/Myl3	-3.7737	-5.5787	-4.9614	-4.0404	-4.9917	-4.9736	-4.9584	-5.0921	-4.9993	-5.1267
Myl6/Myl1	2.465	1.8891	1.858	2.0409	0.185	1.5331	1.8309	1.8229	1.4167	2.0733
Myl4/Myl3	-1.2741	-4.8923	-4.4923	-1.5865	-2.1634	-1.3979	-3.4392	-3.725	-1.2838	-3.9478
Myl4/Myl1	4.9646	2.5754	2.3271	4.4948	3.0133	5.1088	3.3501	3.19	5.1322	3.2522
Myl3/Myl1	6.2387	7.4677	6.8194	6.0813	5.1767	6.5067	6.7893	6.915	6.4159	7.2
Ak3/Ak4	2.5363	3.0642	2.9984	2.8884	2.6339	2.5688	3.1377	3.189	2.5177	3.1391
Slc2a1/Slc2a4	0.9901	-1.1654	-0.9839	1.4051	1.2638	1.4153	-1.5395	-1.3279	1.3823	-1.1675
Ubqln2/Ubqln1	-0.2046	0.276	-0.0209	-0.1241	0.1623	0.1608	0.0111	0.1234	0.0373	-0.0448
Scrn3/Scrn2	0.3251	0.7017	0.2849	0.9875	0.5111	0.1252	0.3108	0.3296	0.8663	0.5517
Btf3/Btf3l4	1.0039	0.9691	0.8526	0.9661	0.8128	0.9571	1.1064	0.9491	0.938	0.909
Acot2/Acot1	2.8814	3.8044	3.9189	3.1886	3.0451	3.0789	3.8608	3.8352	3.0534	3.9028
Tnni3/Tnni1	-0.7048	1.0095	1.4479	-0.9781	-0.8357	-0.6862	1.341	1.0917	-0.9373	1.3195
Mark3/Mark2	3.3524	2.9848	2.7814	3.169	3.257	3.2672	2.7924	2.9511	3.0493	2.7945
Mark3/Mark4	9.4597	9.0313	9.0297	9.8591	9.4878	9.4066	8.7121	8.8269	9.4043	8.7801
Mark2/Mark4	6.1074	6.0465	6.2483	6.69	6.2308	6.1394	5.9197	5.8758	6.355	5.9856
Snx6/Snx5	1.1486	0.9422	1.197	1.0069	1.0676	1.0645	1.0207	1.1713	1.2743	1.0639
Cfl2/Cfl1	-2.4861	-1.2765	-1.3113	-2.7135	-2.1231	-2.1423	-1.5389	-1.3765	-2.049	-1.4757
Cfl2/Dstn	-1.4824	-0.8107	-0.5869	-1.4768	-1.6638	-1.6673	-0.9122	-0.7447	-1.4637	-0.8594
Cfl1/Dstn	1.0037	0.4658	0.7244	1.2367	0.4593	0.475	0.6266	0.6319	0.5853	0.6163
Septin5/Septin2	-5.4308	-4.8973	-4.8889	-5.3063	-5.3672	-5.4409	-4.8776	-4.8675	-5.5632	-5.0811
Csnk2a2/Csnk2a1	-1.2678	-1.6902	-1.5446	-1.332	-1.2244	-1.2094	-1.5702	-1.7008	-1.2317	-1.6568
Ephb1/Ephb4	3.4634	3.9147	3.5684	3.6395	3.9598	3.4219	3.8254	3.4557	4.0241	3.3951
Fmr1/Fxr1	-0.9847	-1.3202	-1.4591	-0.7338	-1.1028	-1.0764	-1.4945	-1.5228	-1.0408	-1.4999
Fmr1/Fxr2	2.4707	2.3306	2.1957	2.7212	2.6104	2.5453	2.0147	1.9109	2.58	1.9838
Fxr1/Fxr2	3.4553	3.6509	3.6547	3.455	3.7132	3.6217	3.5092	3.4337	3.6209	3.4837
Arhgdib/Arhgdia	-3.7808	-3.0621	-2.9707	-2.5684	-3.7809	-3.8627	-3.1827	-3.1744	-3.6334	-3.1628
Dnm3/Dnm2	-2.1502	-1.9293	-1.9373	-2.6236	-1.9155	-1.4961	-1.5047	-1.7837	-2.483	-1.8701
Inhca/Ltf	-2.7154	-1.2508	-1.4401	-2.5735	-2.7299	-2.5082	-1.187	-0.8601	-2.7102	-1.295
Pmpcb/Uqcrc1	-3.8461	-4.578	-4.6254	-3.7232	-3.8054	-3.8013	-4.6735	-4.604	-3.7184	-4.7163
Hspa12a/Hspa12b	0.31	0.4292	0.6284	0.1797	0.5455	0.5149	0.5119	0.4629	0.6685	0.6187
Sh3glb1/Sh3glb2	1.5823	1.85	1.8119	1.5416	1.5687	1.6251	1.932	1.8169	1.5309	1.8425
Flnb/Flnc	-4.4746	-4.3611	-4.263	-4.4177	-4.9425	-4.9671	-4.3462	-4.3494	-4.9962	-4.4285
Flnb/Flna	-2.8554	-2.5556	-2.6301	-2.6045	-2.5745	-2.6353	-2.639	-2.6953	-2.5573	-2.6681
Flnc/Flna	1.6192	1.8055	1.6329	1.8133	2.368	2.3318	1.7072	1.6541	2.439	1.7603
Myo1f/Myo1e	2.9543	3.3749	2.8734	3.9572	3.8296	3.3728	2.5606	3.2114	3.9573	2.9841
Ppif/Ppia	-3.9655	-2.663	-2.4647	-4.2011	-3.8841	-3.7768	-2.6035	-2.6599	-3.7591	-2.6298
Tagln/Tagln2	-2.8096	-3.041	-2.7112	-2.5046	-2.904	-3.1736	-3.0962	-2.9854	-2.2004	-3.0587
Ppp2cb/Ppp4c	3.8529	3.4411	3.665	3.9876	3.7058	3.5408	3.465	3.5609	3.9063	3.4399
Ppp2cb/Ppp6c	3.2998	2.9891	3.0276	3.0204	3.1903	3.3146	3.0663	3.2026	3.3708	3.1317
Ppp2cb/Ppp2ca	-1.5175	-1.7455	-1.655	-1.5401	-1.8378	-1.7249	-1.6693	-1.5884	-1.5317	-1.6788
Ppp4c/Ppp6c	-0.5531	-0.452	-0.6374	-0.9672	-0.5154	-0.2262	-0.3987	-0.3583	-0.5355	-0.3082
Ppp4c/Ppp2ca	-5.3704	-5.1866	-5.32	-5.5277	-5.5436	-5.2657	-5.1343	-5.1493	-5.438	-5.1186
Ppp6c/Ppp2ca	-4.8173	-4.7346	-4.6826	-4.5605	-5.0282	-5.0395	-4.7356	-4.791	-4.9025	-4.8105
Acacb/Acaca	3.0926	3.5687	3.6647	3.2606	3.2912	3.4821	3.6801	3.6723	2.9262	3.6874
Tmed9/Tmed4	-2.5474	-2.8333	-2.7369	-2.4689	-2.8788	-2.528	-2.7601	-2.8047	-2.6743	-2.7214
Fhl3/Fhl2	-4.1488	-4.8314	-4.7287	-4.065	-4.2537	-4.476	-5.2723	-5.1762	-4.2565	-5.2011
Strip2/Strip1	1.6849	3.196	2.889	1.6014	2.4092	2.2864	2.8979	2.883	2.0186	2.8892
Pafah1b2/Pafah1b3	-2.2839	-2.1008	-2.1323	-2.1368	-1.9659	-1.8263	-1.6157	-1.8081	-1.9494	-1.8287
Vdac1/Vdac3	2.3705	2.7294	2.7195	2.4087	2.3693	2.2618	2.5728	2.6069	2.4666	2.6474
Vdac1/Vdac2	0.9522	1.3773	1.3691	0.8874	0.7215	0.7002	1.4314	1.38	0.7976	1.4269
Vdac3/Vdac2	-1.4183	-1.3521	-1.3504	-1.5212	-1.6479	-1.5616	-1.1414	-1.2269	-1.669	-1.2205
Rhot1/Rhot2	0.9904	0.9538	1.1023	0.9093	0.8894	0.9809	1.0187	1.0751	0.9877	0.8856
Rad23b/Rad23a	5.8835	6.1376	6.146	6.312	5.8624	5.6676	5.6237	6.1455	6.0095	6.0007
Ddah1/Ddah2	-4.7622	-5.1224	-5.0464	-5.01	-5.0387	-4.8647	-5.1082	-5.3606	-4.898	-5.1082
Myh6/Myh3	3.1255	4.0355	3.7267	2.6107	2.4472	3.5327	3.7	3.8097	3.0751	3.9168
Myh6/Myh7	-1.2169	2.4986	2.6871	-1.6291	-2.1543	-1.4164	3.1102	2.6425	-1.4666	2.6407
Myh6/Myh4	4.9581	6.9382	6.789	4.0918	3.6328	4.488	6.734	6.6143	4.6932	6.778
Myh3/Myh7	-4.3424	-1.5368	-1.0396	-4.2398	-4.6014	-4.9491	-0.5899	-1.1672	-4.5416	-1.2762
Myh3/Myh4	1.8326	2.9028	3.0623	1.4811	1.1857	0.9552	3.0339	2.8046	1.6181	2.8612
Myh7/Myh4	6.175	4.4396	4.102	5.7209	5.7871	5.9044	3.6238	3.9718	6.1597	4.1373
Cnn1/Cnn3	-0.9071	-0.3387	-0.0356	-0.8147	-0.4914	-0.5768	-0.2462	-0.0528	-0.7949	0.0014
Cnn1/Cnn2	1.9763	2.5195	3.0616	2.8285	2.6207	2.4999	2.4615	2.8701	2.7961	2.7524
Cnn3/Cnn2	2.8833	2.8581	3.0972	3.6432	3.1121	3.0768	2.7077	2.9229	3.591	2.751
Dcxr/Cbr2	0.0072	0.4289	0.6121	0.8298	1.0458	0.7544	0.3544	0.2111	1.7717	0.7166
Dpp8/Dpp9	-6.931	-6.7633	-7.4251	-6.6575	-6.8023	-6.7858	-6.642	-6.8322	-6.9463	-7.0438
Gng5/Gng10	6.5525	6.241	6.4862	6.6365	6.2596	6.2114	6.2461	6.2884	6.6227	6.3407
Hmgcs1/Hmgcs2	-2.9751	-5.8068	-5.7943	-2.7203	-2.2407	-2.5828	-5.5424	-5.7677	-2.364	-5.1021
Gstm5/Gstm1	0.1171	0.2181	0.3618	0.3136	0.4199	0.2103	0.0788	0.0616	0.5331	0.1448
Gstm5/Gstm2	2.4174	3.0376	2.9256	2.9508	2.7605	2.4639	2.5803	2.7082	3.3124	2.9685
Gstm1/Gstm2	2.3004	2.8194	2.5637	2.6372	2.3406	2.2535	2.5014	2.6467	2.7793	2.8236
Prkacb/Prkaca	-3.5556	-3.9085	-3.8443	-3.3463	-3.4678	-3.6296	-3.9486	-3.8286	-3.5116	-3.7638
Nucb2/Nucb1	-3.2978	-2.8613	-3.0026	-3.342	-3.2965	-3.458	-2.92	-2.8221	-3.282	-2.8934
Copg2/Copg1	2.2475	2.2072	2.1291	2.3128	2.2628	2.2519	2.1542	2.1567	2.2689	2.2591
Dynll1/Dynll2	0.0708	-0.9554	-0.8554	-0.0333	0.0755	0.0869	-1.1806	-1.1987	-0.1811	-1.2254
Pgm2l1/Pgm2	-5.8658	-6.1879	-6.4919	-5.1768	-5.6672	-5.5853	-6.3055	-6.3552	-5.4391	-6.306
Slc27a1/Slc27a4	-1.9016	-1.2092	-1.4006	-2.1771	-2.3713	-1.9843	-1.09	-1.1539	-2.071	-1.2824
Akr1b8/Akr1b1	-4.014	-4.2684	-4.1822	-4.1535	-4.0238	-3.7771	-3.9087	-4.2039	-3.7897	-4.1365
Akr1b8/Akr1b7	-3.8444	-3.8418	-4.1257	-3.9869	-4.3304	-3.9193	-3.5302	-3.9396	-4.1697	-3.8327
Akr1b1/Akr1b7	0.1696	0.4266	0.0565	0.1666	-0.3066	-0.1422	0.3785	0.2643	-0.38	0.3038
Rab2a/Rab4a	4.8262	4.9147	5.0852	4.8445	4.5963	4.7872	4.8967	5.0886	5.1033	5.0206
Rab2a/Rab14	-0.2872	-0.5527	-0.3445	-0.3402	-0.5056	-0.3998	-0.3687	-0.3826	-0.2325	-0.3477
Rab4a/Rab14	-5.1133	-5.4674	-5.4297	-5.1847	-5.1019	-5.187	-5.2653	-5.4711	-5.3358	-5.3683
Vps26b/Vps26a	-0.9641	-1.1546	-1.2901	-0.5657	-0.5348	-1.0083	-1.2117	-1.2625	-1.0659	-1.2879
Gpd1/Gpd1l	-1.8635	-1.4768	-1.4966	-2.2249	-2.2141	-2.0316	-1.1655	-1.3254	-2.4353	-1.3365
Nme3/Nme2	-8.4879	-9.0209	-8.9467	-8.6377	-8.6979	-8.5482	-8.8413	-8.7793	-8.5635	-9.0479
Rps27l/Rps27	4.2944	4.4492	4.5816	4.4319	4.1294	4.3282	4.6492	4.4791	4.1204	4.7106
Tpm1/Tpm2	6.5677	8.6313	8.3031	6.2782	6.0158	6.8443	8.5746	8.5819	6.5324	8.6436
Tpm1/Tpm4	3.0151	4.235	3.8072	3.5504	4.03	4.0858	3.9387	4.1346	3.9856	4.2112
Tpm2/Tpm4	-3.5527	-4.3963	-4.4959	-2.7278	-1.9858	-2.7584	-4.6359	-4.4473	-2.5468	-4.4324
Ap2b1/Ap1b1	1.1476	0.9527	1.0022	1.0254	1.114	1.0305	1.0455	1.073	0.8922	1.0416
G3bp2/G3bp1	-0.1635	0.5025	0.4201	-0.3132	-0.1194	-0.2989	-0.0719	0.1591	0.1316	0.2426
Ddx17/Ddx5	-0.6187	-0.8586	-0.9076	-0.9035	-0.633	-0.6287	-0.877	-0.8381	-0.6521	-0.7765
Arfgap3/Arfgap2	-1.4521	-1.444	-1.7652	-1.4716	-1.4286	-1.5337	-1.6089	-1.5314	-1.3401	-1.7204
Pacsin2/Pacsin3	0.5168	0.1158	0.2479	0.2102	0.3233	-0.1117	0.2909	0.1589	0.0392	0.2058
Dync1li1/Dync1li2	1.4063	1.4676	1.51	1.4574	1.6398	1.4799	1.4874	1.4773	1.442	1.5443
Tln2/Tln1	-2.0887	-1.5979	-1.7645	-1.9432	-1.6541	-1.684	-1.6312	-1.704	-1.8043	-1.6254
Aldh1b1/Aldh2	-1.2401	-0.5943	-0.5329	-0.8255	-0.4759	-0.3904	-0.3083	-0.3454	-0.2172	-0.2288
Aldh1b1/Aldh1a2	6.7573	6.6288	6.4795	6.5984	7.0967	7.1578	6.6636	6.8076	7.5524	6.718
Aldh2/Aldh1a2	7.9974	7.2231	7.0124	7.4239	7.5725	7.5482	6.9719	7.153	7.7696	6.9468
Tmod1/Tmod3	3.7128	4.5321	4.1002	4.0762	4.6981	4.6291	4.319	4.3429	4.6092	4.3874
Pcbp2/Pcbp1	-0.1949	-0.8499	-1.134	-0.442	-0.374	-0.2064	-0.7742	-0.9904	-0.2275	-1.0118
Drg1/Drg2	-1.7554	-1.8474	-2.1328	-2.0168	-2.3599	-1.284	-2.8218	-2.4122	-1.9987	-2.4027
Ensa/Arpp19	0.4569	0.0784	0.0204	0.2944	-0.0126	-0.1279	-0.2372	0.1847	0.3557	-0.183
Ppp2r2a/Ppp2r2d	2.8884	2.8013	3.2113	2.3996	2.5895	2.9519	3.0481	2.8334	2.9365	2.9476
Slc8a1/Slc8a2	4.3502	4.5884	4.3808	4.5605	5.9112	4.6592	4.6605	4.5325	4.2454	4.578
Ctnnb1/Jup	0.8663	0.1912	0.3274	0.7456	0.7437	0.6788	0.2181	0.2433	0.5833	0.2055
Map2k2/Map2k1	-1.4082	-1.3842	-1.5345	-1.5887	-1.1293	-1.3404	-1.6355	-1.6153	-1.2866	-1.6146
Tuba8/Tuba4a	-1.7021	-3.0107	-2.9016	-1.9053	-2.0324	-1.7952	-2.8548	-3.0654	-2.0041	-2.9327
Nudt3/Nudt4	3.2453	3.7965	3.754	3.0492	3.5817	3.7525	3.9602	3.9271	3.2323	3.7083
Hnrnpd/Hnrnpab	0.0631	-0.0372	-0.1072	-0.0799	0.0751	0.059	-0.0379	0.0131	-0.0732	-0.0339
Eif4ebp1/Eif4ebp2	2.3704	0.74	0.9572	2.4135	1.6475	1.8609	0.6073	1.2191	1.9525	0.6613
Pon3/Pon2	4.6507	4.5699	4.7717	4.4973	4.8591	4.6615	4.7484	4.5862	4.6974	4.694
Tia1/Tial1	-1.0503	-1.1614	-0.7029	-1.1401	-0.8677	-1.0771	-0.8003	-1.0883	-0.7473	-1.0537
Calu/Rcn1	2.0277	2.7085	2.6835	2.0178	2.0515	2.0133	2.639	2.6477	1.9848	2.6273
Calu/Rcn3	1.9505	1.9493	1.8062	2.1142	2.0201	1.9673	1.7418	1.8757	2.1785	1.846
Rcn1/Rcn3	-0.0772	-0.7593	-0.8773	0.0965	-0.0314	-0.046	-0.8972	-0.7719	0.1937	-0.7812
Mapk8ip3/Spag9	-5.8804	-5.6022	-5.4739	-5.4875	-5.7818	-5.5649	-5.6778	-5.6709	-5.4957	-5.5328
Spta1/Sptan1	-4.3363	-4.2116	-3.5626	-4.0623	-4.3495	-4.1776	-3.8513	-4.1352	-4.2223	-4.0996
Sar1a/Sar1b	0.5595	0.0377	0.1784	0.4023	0.4053	0.4697	0.0096	-0.0301	0.2423	-0.3259
Gnb4/Gnb1	-3.8486	-4.2846	-3.97	-4.0829	-4.048	-3.9561	-4.0751	-4.1198	-4.0601	-3.801
Gnb4/Gnb2	-4.0557	-4.3565	-4.289	-4.3647	-4.5844	-4.453	-4.2323	-4.3126	-4.2616	-4.1124
Gnb1/Gnb2	-0.2072	-0.0719	-0.3189	-0.2818	-0.5364	-0.4969	-0.1572	-0.1927	-0.2014	-0.3114
Hspa4l/Hsph1	0.0622	0.1393	0.1389	-0.1043	0.1639	0.137	0.0559	0.2053	0.222	0.1168
Hspa4l/Hspa4	-3.0231	-2.9038	-2.9976	-3.037	-2.9737	-2.9944	-2.9964	-2.9316	-2.8187	-2.9178
Hsph1/Hspa4	-3.0853	-3.043	-3.1364	-2.9327	-3.1376	-3.1314	-3.0522	-3.1369	-3.0407	-3.0346
Srsf1/Srsf9	8.3468	8.5889	8.9054	8.2518	8.4348	8.6157	9.0175	8.7452	8.489	8.9135
Ap2a2/Ap2a1	-1.7453	-1.8495	-1.7957	-1.8219	-2.0508	-1.8793	-1.7971	-1.9002	-1.9136	-1.7973
Txnrd3/Txnrd1	-6.5688	-6.3448	-6.0441	-6.8789	-6.376	-6.5784	-6.4299	-6.4738	-6.3141	-6.5922
Clasp2/Clasp1	-4.4992	-4.3369	-4.5674	-4.377	-4.4794	-4.4551	-4.3485	-4.505	-4.7739	-4.4296
Necap1/Necap2	-0.7926	-0.5914	-0.7971	-1.1809	-1.1948	-0.8795	-0.7519	-0.8816	-1.1542	-0.8543
Hbb-bh1/Hbb-y	-1.5538	-1.3921	-1.2441	-1.5673	-1.4819	-1.4186	-1.1429	-1.3243	-1.4033	-1.2117
Celf1/Celf2	2.2189	2.4301	2.1094	2.5227	2.3946	2.857	2.6432	2.1061	1.8489	2.5564
Krt19/Krt42	9.4626	5.2377	4.2478	6.9213	5.6084	6.1056	6.2519	6.1986	5.9904	5.7457
Krt19/Krt17	11.0598	6.3522	5.3817	5.5059	7.7922	8.5728	6.7305	6.8817	8.1172	6.5948
Krt42/Krt17	1.5973	1.1145	1.1339	-1.4154	2.1839	2.4672	0.4785	0.6831	2.1267	0.8491
