## Supplemental Table S5 for "A Ratiometric Catalog of Protein Isoform Shifts in the Cardiac Fetal Gene Program"

protein_1	protein_2	protein_pair	protein_pair_FC	protein_pair_padj	protein_1_padj	protein_1_FC	protein_2_padj	protein_2_FC
Anxa4	Anxa3	group59_Anxa4/Anxa3	0.589789866878655	6.85556727189369e-06	0.254150662279768	0.152444524625764	0.00156224317503479	-0.437345342252886
Ywhah	Ywhag	group26_Ywhah/Ywhag	0.555271378278784	1.01003649813323e-05	0.000706476078101147	0.3021628259376	0.00100364938237514	-0.253108552341174
Dnajb4	Dnajb1	group24_Dnajb4/Dnajb1	-0.699995599266325	3.55430252694456e-05	3.23797954006764e-06	-0.47952048166935	0.0122307319595412	0.220475117596979
Lmnb1	Lmnb2	group2_Lmnb1/Lmnb2	0.519342183530366	5.20593542224337e-05	0.000491412225587616	0.377589210975255	0.0250755408899717	-0.141752972555103
Tubb2b	Tubb2a	group41_Tubb2b/Tubb2a	0.560699755545446	0.000125124939653486	0.0192408024214425	0.21927938863401	0.00120677748741458	-0.341420366911439
Pdk1	Pdk3	group163_Pdk1/Pdk3	-0.512235493695708	0.000182308764869938	0.00311734206334421	-0.322574222702911	0.0148224735622887	0.189661270992797
Pgm2l1	Pgm2	group234_Pgm2l1/Pgm2	0.782481879443783	0.000239746220657255	0.00219448100210022	0.459418575000352	0.00295275082385053	-0.323063304443429
Septin11	Septin8	group158_Septin11/Septin8	0.5543702943677	0.00024672630974674	0.268671649628895	0.0966584321275121	0.000237816602774675	-0.457711862240191
Tubb6	Tubb2a	group41_Tubb6/Tubb2a	0.574220836312426	0.000308173436811735	0.0171561047762902	0.232800469400977	0.00120677748741458	-0.341420366911439
Mark3	Mark4	group196_Mark3/Mark4	0.647467065849447	0.000380233791059962	0.000925482232401217	0.366818815502664	0.00573709509234712	-0.28064825034678
Copz1	Copz2	group13_Copz1/Copz2	0.694495502137335	0.000435594079217856	0.003367948678044	0.27922512676735	0.00866441226830123	-0.415270375369988
Dnaja1	Dnaja2	group89_Dnaja1/Dnaja2	0.702587285193122	0.000556240888124939	0.00116621755677201	0.478246925831459	0.0042259479200999	-0.224340359361661
Anxa5	Anxa3	group59_Anxa5/Anxa3	0.565176987585612	0.000785826029287437	0.106091314781451	0.127831645332719	0.00156224317503479	-0.437345342252886
Tars1	Tars2	group62_Tars1/Tars2	0.502571694649304	0.000830261061595852	0.217346634916378	0.0772595791903079	0.000143665854948977	-0.425312115459
Kras	Rras	group38_Kras/Rras	0.566441902133379	0.00134539756306785	0.00338872510502433	0.404583696291267	0.010648027880719	-0.161858205842115
Chmp1b2	Chmp1a	group21_Chmp1b2/Chmp1a	0.745860479369315	0.0015352017633491	0.0512972515091486	0.26729383387547	9.5815324969238e-05	-0.478566645493835
Kras	Rras2	group38_Kras/Rras2	0.504898714479743	0.00176967289413964	0.00338872510502433	0.404583696291267	0.131881153326973	-0.100315018188471
Cdc42	Rhoa	group174_Cdc42/Rhoa	-0.506507246891159	0.001837387254002	0.217088349319876	-0.163314144689383	0.000327092624358908	0.343193102201784
Pls3	Pls1	group148_Pls3/Pls1	-0.668211499934726	0.00264692189442236	0.0732791429901369	-0.219456753497635	0.00724667503242121	0.448754746437092
Hck	Fyn	group96_Hck/Fyn	0.509612163018963	0.00360052741636508	0.361555127199681	0.132628491158129	0.0341564700168692	-0.376983671860832
Mfn2	Mfn1	group36_Mfn2/Mfn1	0.532917060978956	0.00462457564623077	0.60611578439413	0.0714842101382871	0.000228154225530325	-0.461432850840669
Rhoa	Rhoc	group174_Rhoa/Rhoc	0.564724132428836	0.0055402617572392	0.000327092624358908	0.343193102201784	0.13501789103729	-0.221531030227051
Stat1	Stat3	group123_Stat1/Stat3	0.657218955205043	0.00888620125916281	0.103640208168766	0.290652231974188	0.000297690509480051	-0.366566723230851
Fnbp1l	Trip10	group68_Fnbp1l/Trip10	0.630906544613294	0.0096906056593769	0.0808395883107053	0.176596282352075	0.00707823657375571	-0.454310262261223
