## Supplemental Table S7 for "A Ratiometric Catalog of Protein Isoform Shifts in the Cardiac Fetal Gene Program"

Entry	Protein names	logFC	adj.P.Val	MinorIsoform	Found_In_Sage	Found_In_JCAST
Asph/Asph-2	Aspartyl/asparaginyl beta-hydroxylase (EC 1.14.11.16) (Aspartate beta-hydroxylase) (ASP beta-hydroxylase) (Peptide-aspartate beta-dioxygenase)	2.298	2.11e-09	0.297	Yes	Yes
Pdlim5-3/Pdlim5-J1	PDZ and LIM domain protein 5 (Enigma homolog) (Enigma-like PDZ and LIM domains protein)	-2.171	1.27e-07	0.023	No	Yes
Pdlim5/Pdlim5-3	PDZ and LIM domain protein 5 (Enigma homolog) (Enigma-like PDZ and LIM domains protein)	1.937	1.25e-09	0.467	Yes	Yes
Mical2/Mical2-J3	[F-actin]-monooxygenase MICAL2 (EC 1.14.13.225) (ERK2-binding testicular protein 1) (MICAL C-terminal-like protein) (Mical-cL) (Molecule interacting with CasL protein 2) (MICAL-2) (mMical2)	1.824	2.21e-06	0.066	No	Yes
Tpm2/Tpm2-2	Tropomyosin beta chain (Beta-tropomyosin) (Tropomyosin-2)	1.709	0.000159	0.169	Yes	Yes
Pkm/Pkm-2	Pyruvate kinase PKM (EC 2.7.1.40) (Pyruvate kinase muscle isozyme) (Threonine-protein kinase PKM2) (EC 2.7.11.1) (Tyrosine-protein kinase PKM2) (EC 2.7.10.2)	1.572	3.94e-05	0.433	Yes	Yes
Itgb1/Itgb1-2	Integrin beta-1 (Fibronectin receptor subunit beta) (VLA-4 subunit beta) (CD antigen CD29)	1.448	2.66e-08	0.144	Yes	Yes
Golga4/Golga4-J7	Golgin subfamily A member 4 (tGolgin-1)	1.055	0.000279	0.097	No	Yes
Qki/Qki-6	KH domain-containing RNA-binding protein QKI (Protein quaking) (MqkI)	1.054	0.000249	0.271	No	Yes
Gls/Gls-2	Glutaminase kidney isoform, mitochondrial (GLS) (EC 3.5.1.2) [Cleaved into: Glutaminase kidney isoform, mitochondrial 68 kDa chain; Glutaminase kidney isoform, mitochondrial 65 kDa chain]	-0.822	0.00124	0.272	Yes	Yes
Set/Set-2	Protein SET (Phosphatase 2A inhibitor I2PP2A) (I-2PP2A) (Template-activating factor I) (TAF-I)	0.787	0.000268	0.358	No	Yes
Atp2a2/Atp2a2-2	Sarcoplasmic/endoplasmic reticulum calcium ATPase 2 (SERCA2) (SR Ca(2+)-ATPase 2) (EC 7.2.2.10) (Calcium pump 2) (Calcium-transporting ATPase sarcoplasmic reticulum type, slow twitch skeletal muscle isoform) (Endoplasmic reticulum class 1/2 Ca(2+) ATPase)	0.77	0.00135	0.07	Yes	Yes
Immt/Immt-3	MICOS complex subunit Mic60 (Mitochondrial inner membrane protein) (Mitofilin)	-0.768	0.000174	0.237	Yes	Yes
Sptbn1/Sptbn1-2	Spectrin beta chain, non-erythrocytic 1 (Beta-II spectrin) (Embryonic liver fodrin) (Fodrin beta chain)	0.767	0.000174	0.211	Yes	Yes
Sorbs1/Sorbs1-3	Sorbin and SH3 domain-containing protein 1 (Ponsin) (SH3 domain protein 5) (SH3P12) (c-Cbl-associated protein) (CAP)	-0.764	2.46e-05	0.296	Yes	Yes
Fbln1/Fbln1-2	Fibulin-1 (FIBL-1) (Basement-membrane protein 90) (BM-90)	0.682	0.00271	0.418	Yes	No
Glg1/Glg1-J3	Golgi apparatus protein 1 (E-selectin ligand 1) (ESL-1) (Selel) (Golgi sialoglycoprotein MG-160)	0.681	0.00159	0.04	No	Yes
Enah/Enah-J2	Protein enabled homolog (NPC-derived proline-rich protein 1) (NDPP-1)	0.638	0.00807	0.245	No	Yes
Sptan1-2/Sptan1-J2	Spectrin alpha chain, non-erythrocytic 1 (Alpha-II spectrin) (Fodrin alpha chain)	0.536	0.0081	0.278	No	Yes
Mff/Mff-2	Mitochondrial fission factor	-0.368	0.00809	0.23	No	Yes
