## Supplemental Table S9 for "A Ratiometric Catalog of Protein Isoform Shifts in the Cardiac Fetal Gene Program"

Entry	logFC	AveExpr	t	P.Value	adj.P.Val	B	GN1	GN2
Eef1a1/Eef1a2	0.579	-2.82963092491422	6.52496622131654	1.32267412119278e-07	2.31e-05	7.50437963638832	Eef1a1	Eef1a2
Tubb4b/Tubb2a	-0.563	3.81888260268517	-5.59016330167848	2.37250733665406e-06	0.000166	4.73308037043505	Tubb4b	Tubb2a
Ehd4/Ehd2	0.562	-0.828922165212733	7.60194997061915	5.05043344608648e-09	1.76e-06	10.6346077060636	Ehd4	Ehd2
Rhoa/Rhoc	0.557	3.31530164613169	0.974788267763836	0.336100466850546	0.648	-6.04134433044887	Rhoa	Rhoc
Ldhb/Ldha	-0.556	0.805095717875425	-5.65203990074077	1.95905564744148e-06	0.000166	4.91679435462567	Ldhb	Ldha
Dnm1l/Dnm1l-3	-0.507	-2.37003889398462	-1.92633400862625	0.0619005679615659	0.286	-4.73851616330333	Dnm1l	Dnm1l-3
Pfkp/Pfkm	0.506	-3.87413338530372	5.28946903011206	6.00978952482203e-06	0.00035	3.84192636571902	Pfkp	Pfkm
Camk2d/Camk2g	0.497	1.93918263004486	2.47847208690153	0.0179625687511477	0.15	-3.6646383347834	Camk2d	Camk2g
Rhog/Rhoc	0.492	-0.632217647214541	0.806709631865402	0.425074513744122	0.713	-6.1885432637739	Rhog	Rhoc
Tubb2a/Tubb5	0.491	-2.59829940204286	3.59899729876396	0.000944421683085321	0.0198	-0.963235413299226	Tubb2a	Tubb5
Aldh1b1/Aldh2	0.48	-5.09455632152784	5.19086495253916	8.14563204596487e-06	0.000373	3.55062390437625	Aldh1b1	Aldh2
Ppp2r5e/Ppp2r5a	0.477	-2.13521787540119	4.39790500348394	9.13525628691586e-05	0.00354	1.24281956527371	Ppp2r5e	Ppp2r5a
Cdc42/Rhoc	0.472	3.28788709821123	0.763606870173939	0.450023828897842	0.718	-6.22198530505013	Cdc42	Rhoc
Rac1/Rhoc	0.452	3.45446306533053	0.742055011647397	0.462816526737167	0.731	-6.23804041880488	Rac1	Rhoc
Vim/Prph	0.449	8.63893905556005	2.99962230272875	0.00485492796777461	0.055	-2.48162300884352	Vim	Prph
Myl4/Myl1	-0.428	-0.369132606477434	-1.07794120051481	0.28815328983856	0.615	-5.93797805001388	Myl4	Myl1
Ndrg1/Ndrg2	0.41	-8.70908209959569	3.73171786851819	0.000647272161018101	0.0152	-0.608898426738289	Ndrg1	Ndrg2
Myl3/Myl1	-0.406	6.90017159463854	-2.38954458359754	0.0221690841837707	0.161	-3.85110706121004	Myl3	Myl1
Msn/Ezr	0.401	3.13909887102251	5.64849411511536	1.98067231070248e-06	0.000166	4.90626503605044	Msn	Ezr
Tubb6/Tubb2a	-0.399	0.467950165335893	-2.30480251374343	0.0269880662023847	0.183	-4.02420097560832	Tubb6	Tubb2a
Arpc1a/Arpc1b	-0.394	0.76481215947992	-2.99716727995463	0.004886290619332	0.055	-2.48752562665145	Arpc1a	Arpc1b
Fkbp4/Fkbp5	-0.391	3.0459052989723	-3.41972740782443	0.00156059163149988	0.0281	-1.43229328209863	Fkbp4	Fkbp5
Csrp2/Csrp1	0.386	-2.55429456724138	1.40291353389127	0.169116779188779	0.484	-5.549796436061	Csrp2	Csrp1
Fabp3/Fabp4	-0.378	2.30376428612865	-2.28492566224351	0.0282468056862776	0.183	-4.06413502590157	Fabp3	Fabp4
Ehd1/Ehd4	-0.369	-0.743513199394209	-5.17527910244759	8.54634870953382e-06	0.000373	3.50463568209804	Ehd1	Ehd4
Rap1b/Rras2	0.367	2.46227136387818	1.82909503529561	0.0755888124005588	0.311	-4.90549797334465	Rap1b	Rras2
Myom1/Myom1-2	0.364	-0.850859962909015	2.34802947600846	0.0244231609505149	0.174	-3.9364760928011	Myom1	Myom1-2
Pfkp/Pfkl	0.36	0.334754387825096	4.23633268231382	0.000148061303374204	0.0047	0.78419276208045	Pfkp	Pfkl
Dnaja4/Dnaja1	0.354	2.47360189682166	3.40363709683955	0.00163175991127483	0.0281	-1.4738188203782	Dnaja4	Dnaja1
Rcn1/Rcn3	-0.352	-1.00213858108017	-1.45707732168158	0.153670034248002	0.445	-5.4761660044672	Rcn1	Rcn3
Camk2d/Camk2a	0.345	4.50845183170467	1.66275404964859	0.104951986690402	0.366	-5.17435848511107	Camk2d	Camk2a
Arf6/Arf4	-0.336	-2.14471310842582	-2.2145095355513	0.0331404422849176	0.193	-4.20352308240423	Arf6	Arf4
Kng1/Kng1-2	-0.335	-7.96883258005961	-1.75605072154195	0.0874932970765732	0.332	-5.02621425496374	Kng1	Kng1-2
Hars1/Hars2	0.334	3.67654422270043	1.87774797061151	0.0684475716943515	0.297	-4.82283511738457	Hars1	Hars2
Arf6/Arf5	-0.334	-2.27604315350154	-1.87379284558336	0.0690057276892821	0.297	-4.82962158200433	Arf6	Arf5
Dcn/Bgn	-0.331	0.738661544556007	-1.9240364508217	0.0621975562439106	0.286	-4.74254292003898	Dcn	Bgn
Dnaja1/Dnaja2	-0.314	-3.02005699298053	-3.06383224468126	0.0040989637447323	0.0526	-2.3262360213029	Dnaja1	Dnaja2
Acsl1/Acsl6	-0.311	5.62170769512607	-3.12713239829464	0.00346360798172259	0.0465	-2.17119390234927	Acsl1	Acsl6
Anp32a/Anp32b	0.311	0.476441933033391	1.86077027660202	0.0708710989831518	0.302	-4.85188356495674	Anp32a	Anp32b
Csrp2/Csrp3	0.307	-9.86438641691055	2.02867534730953	0.0498563557749166	0.242	-4.55524185841147	Csrp2	Csrp3
Sorbs2/Sorbs2-2	-0.305	-2.478055883155	-2.12520958239812	0.0404247929474133	0.22	-4.37551388076927	Sorbs2	Sorbs2-2
Ptbp2/Ptbp1	-0.303	-3.67297278666461	-2.47580588923669	0.0180772959011004	0.15	-3.67029922351621	Ptbp2	Ptbp1
Stat1/Stat3	-0.294	-3.36798563870861	-3.05028879158079	0.00424851611041325	0.0526	-2.35917090307772	Stat1	Stat3
Eml2/Eml1	-0.285	-0.0154534876985707	-0.8008897111571	0.428393351600732	0.713	-6.19316223912224	Eml2	Eml1
Rab1b/Rab35	0.284	2.65794573762953	1.32149389158712	0.194584621693263	0.511	-5.65576266712239	Rab1b	Rab35
Coro6/Coro1c	-0.279	-2.82921653966989	-2.45165784410686	0.0191472261443344	0.155	-3.72137442452624	Coro6	Coro1c
Drg1/Drg2	-0.273	4.25884014503867	-1.71780511874446	0.0943311634180029	0.347	-5.08777232721984	Drg1	Drg2
Dpysl3/Dpysl2	0.271	-1.22328638433943	3.72743091187548	0.000655268142327993	0.0152	-0.620431757333904	Dpysl3	Dpysl2
Tpm1/Tpm4	-0.268	5.23023201963456	-1.82005100682261	0.076983875339669	0.311	-4.92066644379085	Tpm1	Tpm4
Ywhae/Ywhah	-0.267	1.03547632285964	-2.56841618788252	0.014460861432746	0.133	-3.47118605909975	Ywhae	Ywhah
Hnrnpf/Hnrnph1	0.266	0.240505641283311	2.82853737888257	0.00755947145593738	0.0735	-2.88590450049793	Hnrnpf	Hnrnph1
Des/Prph	0.266	9.14536262189255	1.67657095984632	0.102197409224233	0.364	-5.15285266384418	Des	Prph
Hk2/Hk1	-0.261	0.210442726802222	-4.28928832213743	0.000126448578042694	0.00441	0.933935030131179	Hk2	Hk1
Tpm2/Tpm4	-0.261	1.59214235079474	-2.19679010145535	0.0344852766865863	0.197	-4.23807996241721	Tpm2	Tpm4
Nudt3/Nudt4	-0.259	0.539378023474523	-2.28936590119324	0.0279611346017013	0.183	-4.05523650670428	Nudt3	Nudt4
Rab1a/Rab35	0.258	3.17555221978331	1.45651885303076	0.153823404750336	0.445	-5.4769378429968	Rab1a	Rab35
Cbx5/Cbx1	0.255	0.811040063955554	1.15791112321044	0.254443088398633	0.585	-5.85115679340894	Cbx5	Cbx1
Pspc1/Nono	-0.252	-3.91934865920778	-1.63406907888557	0.110866830721268	0.369	-5.2185191155366	Pspc1	Nono
Hras/Rras2	0.25	-0.628898669293714	1.5399424511774	0.132225171427779	0.412	-5.35875142856973	Hras	Rras2
Itih3/Itih1	0.246	0.918268049926444	3.18217753322887	0.00298807661205786	0.0419	-2.03491932496843	Itih3	Itih1
Impa2/Impa1	-0.245	-0.124779660057788	-2.29333638889328	0.0277078852153234	0.183	-4.04726854438633	Impa2	Impa1
Kpna3/Kpna4	0.244	1.37530083696627	1.67610969031867	0.10228839293625	0.364	-5.15357307512148	Kpna3	Kpna4
Calu/Rcn1	0.244	7.42363952566994	1.54373495943875	0.131304537956773	0.412	-5.35324129451026	Calu	Rcn1
Dync1li1/Dync1li2	-0.241	0.843568924837497	-3.34527654705081	0.00191688256456521	0.0304	-1.62359931151694	Dync1li1	Dync1li2
Ywhah/Ywhag	0.237	-1.27723389139187	4.19364892478844	0.000168081299340748	0.00489	0.663927922533705	Ywhah	Ywhag
Tagln/Tagln2	-0.236	-0.364078433817776	-2.06944327055425	0.0456607425907891	0.236	-4.48013845284547	Tagln	Tagln2
Idh2/Idh1	-0.234	4.77830006391459	-2.86269287779305	0.00692667643241422	0.073	-2.80636313168899	Idh2	Idh1
Rdx/Msn	-0.232	-1.15146791873553	-3.59169856373329	0.000964111999165768	0.0198	-0.982553265167958	Rdx	Msn
Hnrnph2/Hnrnph1	0.231	-0.656446622899653	2.41454968335192	0.020904054717738	0.155	-3.79916700671714	Hnrnph2	Hnrnph1
Ppp1ca/Ppp1cb	0.231	-0.579442310417059	1.79140912733271	0.0815469410978417	0.319	-4.96829169265034	Ppp1ca	Ppp1cb
Acot2/Acot1	0.226	3.89566891395723	3.18048318888538	0.00300174049503764	0.0419	-2.03913372191629	Acot2	Acot1
Ppif/Ppia	-0.225	-0.209129201019712	-2.25363378255633	0.0303353703244658	0.184	-4.12648068196841	Ppif	Ppia
Hmgb1/Hmgb2	-0.225	4.61346752498051	-1.83739666513419	0.0743272388637769	0.311	-4.89151988238248	Hmgb1	Hmgb2
Ywhae/Ywhaz	-0.224	0.867262625926561	-2.82729601066961	0.00758345649095952	0.0735	-2.88878410435488	Ywhae	Ywhaz
Ralb/Rala	0.223	-1.23521573059328	2.09112597229237	0.0435580383328678	0.234	-4.43971671422149	Ralb	Rala
Ywhaq/Ywhae	0.22	-0.752264140440714	2.32970297492105	0.0254824657857742	0.178	-3.97381409825853	Ywhaq	Ywhae
Arf6/Arl1	-0.22	0.241307265601915	-1.63558710571092	0.110547082580384	0.369	-5.21619864616982	Arf6	Arl1
Slc25a4/Slc25a5	-0.219	0.552698490831671	-1.57823018401113	0.123166521859638	0.398	-5.30258067724827	Slc25a4	Slc25a5
Sfn/Ywhah	-0.217	-1.3270311752663	-1.64510709273388	0.108559105408731	0.368	-5.20160409873219	Sfn	Ywhah
Pgam1/Bpgm	0.216	3.39932925835576	2.24159451304092	0.0311750500333382	0.184	-4.15029618060528	Pgam1	Bpgm
Rras2/Rras	-0.214	0.953348852555067	-1.76489370395539	0.0859729522241422	0.33	-5.01181879687902	Rras2	Rras
Krt2/Krt77	-0.214	0.332339408305136	-1.52641907655993	0.135550442996777	0.419	-5.37830291872154	Krt2	Krt77
Pacsin2/Pacsin3	-0.211	-4.32101664963305	-2.53728050634625	0.0155951533667118	0.14	-3.53869387578297	Pacsin2	Pacsin3
Pgam1/Pgam2	0.208	-3.12345684504857	4.12044352814144	0.000208755625869303	0.0056	0.458606429464491	Pgam1	Pgam2
Fhl3/Fhl2	-0.208	-5.16486674677043	-1.231459429007	0.22604964049449	0.554	-5.7662335677414	Fhl3	Fhl2
Actbl2/Actr1b	-0.206	1.8535348006429	-1.13628520656725	0.263264469927068	0.585	-5.87520592601194	Actbl2	Actr1b
Anxa1/Anxa2	0.205	-2.40317004097206	2.75890661333729	0.00902003896691785	0.0851	-3.04618276220344	Anxa1	Anxa2
Ppa2/Ppa1	-0.204	0.650889838770384	-3.54759410163409	0.00109178600799662	0.0212	-1.09889805505406	Ppa2	Ppa1
Rab10/Rab1b	-0.204	-2.13420097695345	-1.31412505704237	0.197027223902187	0.511	-5.66507051289855	Rab10	Rab1b
Tars1/Tars2	0.202	4.31688763181877	2.06874816226195	0.0457296007407506	0.236	-4.48142884096998	Tars1	Tars2
Actbl2/Actr1a	-0.202	3.61761737710193	-0.981450776178453	0.332850377648158	0.648	-6.03496458358975	Actbl2	Actr1a
Snx6/Snx5	0.201	-3.46116276193098	2.17732521851817	0.0360183513003618	0.203	-4.27579734222736	Snx6	Snx5
Prdx2/Prdx1	-0.2	0.593651351160909	-2.85445708976484	0.00707456134814194	0.073	-2.82559728684547	Prdx2	Prdx1
Coro1c/Coro1b	0.199	3.11594828605135	1.80712349862417	0.0790158772982961	0.313	-4.94223987208682	Coro1c	Coro1b
Tpm1/Tpm1-2	-0.199	6.96294364039382	-1.65797139586037	0.105919658703444	0.366	-5.18176715290708	Tpm1	Tpm1-2
Eno1/Eno2	0.197	5.35325384603833	0.623279489884395	0.536987732692287	0.778	-6.31849261452837	Eno1	Eno2
Ywhaz/Ywhag	0.195	-1.10902019445878	3.39055696195783	0.00169189509832427	0.0281	-1.507503065531	Ywhaz	Ywhag
Rap1b/Rap1a	0.195	0.0912309107436029	1.33343528971151	0.190675552528759	0.511	-5.64057894493573	Rap1b	Rap1a
Pitpnb/Pitpna	-0.194	-2.04628765635066	-2.04919805276273	0.0477039230109789	0.238	-4.51758176436899	Pitpnb	Pitpna
Ehd1/Ehd2	0.193	-1.57243536460694	3.27510922281186	0.00232290263293649	0.0352	-1.80189873055946	Ehd1	Ehd2
Ap2b1/Ap1b1	0.193	2.88759994070235	3.03986090721705	0.00436716032167085	0.0526	-2.3844714979164	Ap2b1	Ap1b1
Sptbn1/Sptbn1-2	-0.193	2.27216433855314	-1.47675421048494	0.14834314458524	0.439	-5.44880400508466	Sptbn1	Sptbn1-2
Ywhaq/Ywhag	0.19	-0.994021708972941	2.26020673942313	0.0298855290278339	0.184	-4.11343805142184	Ywhaq	Ywhag
Cfl2/Cfl1	-0.188	0.888013417384197	-2.43451654674376	0.0199413517750053	0.155	-3.75741413002559	Cfl2	Cfl1
Eif4a2/Eif4a1	-0.187	-0.606926315901221	-1.81698492738432	0.0774617598011813	0.311	-4.92579466462173	Eif4a2	Eif4a1
Ppic/Ppib	0.187	-7.26883810166294	1.73556679352749	0.0911019605111576	0.338	-5.05932626852911	Ppic	Ppib
Vim/Des	0.183	-0.506423566332503	1.22668654284663	0.227817733797156	0.554	-5.77189070305813	Vim	Des
Nme3/Nme2	0.179	-8.2267194825584	1.54086196817089	0.132001481208291	0.412	-5.35741655125192	Nme3	Nme2
Rab10/Rab1a	-0.178	-2.65180745910723	-1.51748947235077	0.137782796974658	0.422	-5.39113003322118	Rab10	Rab1a
Capza2/Capza1	-0.176	2.9051839205021	-2.24990073254013	0.030593542249996	0.184	-4.13387545448785	Capza2	Capza1
Pura/Purb	-0.176	2.66025587210231	-1.87881262735772	0.0682979868147537	0.297	-4.82100630647816	Pura	Purb
Sfn/Ywhaz	-0.174	-1.49524487219938	-1.64874771493102	0.107806693554543	0.368	-5.19600364870313	Sfn	Ywhaz
Homer2/Homer1	-0.173	-1.18170600396383	-2.4235446801327	0.020465255012449	0.155	-3.78038792407739	Homer2	Homer1
Rap1a/Rras2	0.173	2.37104045313458	1.14458190258398	0.259854519887369	0.585	-5.8660293612077	Rap1a	Rras2
Immt/Immt-3	-0.172	4.03468799166733	-1.4543862332448	0.154410194765118	0.445	-5.47988284070176	Immt	Immt-3
Klc1/Klc4	-0.172	1.40219518779012	-1.34288936561555	0.187623652661236	0.511	-5.62847027737359	Klc1	Klc4
Asph/Asph-2	0.172	-1.67126574307931	1.07583013133866	0.289083872789967	0.615	-5.94019134863784	Asph	Asph-2
Ywhaq/Sfn	0.17	1.61024335768523	1.35795184619174	0.182839065230843	0.506	-5.60901889456976	Ywhaq	Sfn
Rdx/Ezr	0.169	1.98763095228698	2.51902544864979	0.016297542642798	0.142	-3.57800926439431	Rdx	Ezr
Anp32e/Anp32b	0.169	-2.4600561474947	1.1932617829227	0.240488061338408	0.575	-5.8109410799039	Anp32e	Anp32b
Pon3/Pon2	0.168	3.49121537420307	1.13962535724184	0.261887815449479	0.585	-5.87151901290071	Pon3	Pon2
Pcbp2/Pcbp1	-0.168	-1.11387449711719	-0.897299122871216	0.375457151847667	0.679	-6.11250693003861	Pcbp2	Pcbp1
Coro6/Coro1a	-0.166	2.61178955318063	-1.6035342527217	0.117461544501281	0.387	-5.26480030110635	Coro6	Coro1a
Mapk1/Mapk3	0.166	1.26767613227981	1.54777652336026	0.130329150447087	0.412	-5.34735626785997	Mapk1	Mapk3
Tubb6/Tubb4b	0.165	-3.35093243734927	1.03572153267588	0.307165408670739	0.628	-5.98146806675522	Tubb6	Tubb4b
Hspa2/Hspa8	0.164	-5.63162863061925	1.03039765743332	0.309622942781395	0.628	-5.98683610595649	Hspa2	Hspa8
Cbx1/Cbx3	-0.162	-2.05266791800695	-0.780020230944257	0.440422735425461	0.718	-6.20945982763665	Cbx1	Cbx3
Hspa5/Hspa8	0.161	-1.67024140369705	2.06313951045835	0.0462885407559684	0.236	-4.49182820440274	Hspa5	Hspa8
Tars1/Tars3	0.161	2.26092871709743	1.30995148169491	0.19842100437841	0.511	-5.67032136058787	Tars1	Tars3
Akt1/Akt2	-0.16	-1.31728147857396	-1.8855440011169	0.067358690215207	0.297	-4.80942386950272	Akt1	Akt2
Gdi2/Gdi1	0.155	2.67959912825587	2.85257976895354	0.00710868185819328	0.073	-2.82997680812934	Gdi2	Gdi1
Ppp6c/Ppp2ca	-0.153	-6.04626113684336	-1.17635159619057	0.247091913435386	0.585	-5.83031807976008	Ppp6c	Ppp2ca
Rap1b/Rras	0.153	3.41562021643325	0.863948610419383	0.393274751205019	0.69	-6.14140192301139	Rap1b	Rras
Rab2a/Rab14	-0.152	-0.657102331541326	-2.04203559511465	0.0484457054274578	0.238	-4.53075920694484	Rab2a	Rab14
Camk2g/Camk2a	-0.152	2.5692692016598	-1.31681858314838	0.196131682968213	0.511	-5.66167369458539	Camk2g	Camk2a
Krt1/Krt77	-0.152	-0.955440459266512	-0.856681270089717	0.397227081334793	0.69	-6.14755919154968	Krt1	Krt77
Tmod1/Tmod3	-0.151	3.82732983330702	-1.78713397970158	0.0822472674864222	0.319	-4.9753463514775	Tmod1	Tmod3
Hnrnpa1/Hnrnpa2b1	-0.151	-4.59330052295596	-1.17433814374521	0.247886949400821	0.585	-5.83260821185347	Hnrnpa1	Hnrnpa2b1
Ctnna1/Ctnna3	0.149	1.47324960470723	2.06022681979492	0.0465811665198356	0.236	-4.49722006316628	Ctnna1	Ctnna3
Cpt1a/Cpt1b	0.149	-5.64742974685653	1.22544492817654	0.228279362201279	0.554	-5.7733590374542	Cpt1a	Cpt1b
Lypla2/Lypla1	0.147	-3.4649053323092	2.00452607884475	0.0524973375080643	0.251	-4.59917184626307	Lypla2	Lypla1
Pfkl/Pfkm	0.146	-4.20888777312882	2.43010498349818	0.0201505196401187	0.155	-3.76666032818231	Pfkl	Pfkm
Akr1b8/Akr1b7	0.144	0.395596321904794	0.945960046063858	0.350407736736141	0.656	-6.06847364591302	Akr1b8	Akr1b7
Anp32e/Anp32a	-0.142	-2.9364980805281	-1.33537686375801	0.19004569994632	0.511	-5.63809851220546	Anp32e	Anp32a
Nln/Thop1	-0.142	-0.137628674131396	-1.15899615915701	0.254006202939188	0.585	-5.84993909358892	Nln	Thop1
Cdc42/Cdc42-1	0.14	4.25755504303542	1.03307264115429	0.30838646712178	0.628	-5.98414218856854	Cdc42	Cdc42-1
Spta1/Sptan1	-0.139	-2.93942337609699	-1.94816432939815	0.0591391990673743	0.279	-4.70006189621293	Spta1	Sptan1
Cav1/Cav3	0.139	3.5792364481198	0.566637996711907	0.574438418065283	0.801	-6.35203599551371	Cav1	Cav3
Gnai2/Gnao1	-0.137	3.63099879924789	-1.12105523803792	0.269607470375957	0.589	-5.89188934690241	Gnai2	Gnao1
Arhgdib/Arhgdia	0.136	-3.22532360600377	2.12715601896607	0.0402520211496501	0.22	-4.37182311146062	Arhgdib	Arhgdia
Ywhae/Ywhab	-0.135	1.76953485187017	-1.738836829512	0.0905176477953793	0.338	-5.05406224944615	Ywhae	Ywhab
Ckmt2/Ckb	-0.134	4.74999941349438	-1.67586102051612	0.102337469981025	0.364	-5.15396137772588	Ckmt2	Ckb
Txnrd3/Txnrd1	-0.134	-4.42884078576839	-1.22212978120446	0.229515322760137	0.554	-5.77727283640246	Txnrd3	Txnrd1
Lcp1/Pls3	-0.134	-1.25177269251237	-1.023290546695	0.312924664718028	0.628	-5.99396154653495	Lcp1	Pls3
Sfxn1/Sfxn3	-0.133	-2.50440450694359	-1.59466247915154	0.119436663193451	0.39	-5.27810563897604	Sfxn1	Sfxn3
Ywhab/Ywhah	-0.132	-0.734058529010528	-1.1506845076315	0.257366750711833	0.585	-5.85923999196627	Ywhab	Ywhah
Eif4a2/Eif4a3	-0.126	-1.04581490769591	-1.49740336521435	0.142912100071538	0.43	-5.41974127063639	Eif4a2	Eif4a3
Hnrnpa1/Hnrnpa3	-0.124	-3.05499281658448	-0.654340450595468	0.517006571391674	0.756	-6.29877176224316	Hnrnpa1	Hnrnpa3
Snx2/Snx1	0.122	4.2159195394749	1.89612830621739	0.0659041516841129	0.297	-4.7911433697343	Snx2	Snx1
Akr1b1/Akr1b7	0.121	4.17511957487224	0.810743166062581	0.422783575426552	0.713	-6.18532313693047	Akr1b1	Akr1b7
Tln2/Tln1	-0.12	-0.823201957162112	-2.24719900484021	0.0307816134680469	0.184	-4.13922155388143	Tln2	Tln1
Btf3/Btf3l4	0.12	2.50723731855362	1.39820099387916	0.170516199384492	0.484	-5.55608485320897	Btf3	Btf3l4
Ddah1/Ddah2	-0.12	-0.674298927888556	-0.85619837942245	0.397490581911779	0.69	-6.14796655351488	Ddah1	Ddah2
Stoml3/Stom	0.119	-7.9576306354091	0.933607604898828	0.356659606690121	0.662	-6.07986115923701	Stoml3	Stom
Dynll1/Dynll2	0.118	-2.73883302289467	1.37129907075666	0.178678539047017	0.499	-5.59161920440406	Dynll1	Dynll2
Rap1b/Hras	0.118	3.0911700331719	0.692906449171903	0.492766634598751	0.747	-6.27298429350199	Rap1b	Hras
Ctnnb1/Jup	0.117	1.51720518191021	1.82419430921371	0.0763420708094641	0.311	-4.91372510844962	Ctnnb1	Jup
Actn1/Actn4	-0.116	-3.2787789814518	-1.07059538269537	0.291400500625919	0.616	-5.94566204889627	Actn1	Actn4
Arl1/Arf4	-0.116	-2.38602037402773	-0.889786730177642	0.379424704971199	0.679	-6.11910706417441	Arl1	Arf4
Ensa/Arpp19	-0.116	0.773677201121137	-0.65655600931317	0.515596798574424	0.756	-6.29732930144517	Ensa	Arpp19
Strn4/Strn3	0.114	-0.998561388128348	1.01138335179835	0.318510293640382	0.632	-6.00579519323384	Strn4	Strn3
Arf5/Arl1	0.114	2.51735041910346	0.777076680887298	0.442135527094585	0.718	-6.21172508182937	Arf5	Arl1
Stk39/Oxsr1	0.114	-1.82115391075821	0.768124165998682	0.447369153668894	0.718	-6.21856373126418	Stk39	Oxsr1
Eno3/Eno2	0.114	7.37883882461767	0.35712943950137	0.723057540628389	0.878	-6.44870758918876	Eno3	Eno2
Coro1c/Coro1a	0.113	5.44100609285053	1.05574293081423	0.298044063382687	0.623	-5.96104766997321	Coro1c	Coro1a
Hsp90aa1/Hsp90ab1	0.112	-1.92649256811594	1.66598349598937	0.104302717207688	0.366	-5.16934551961247	Hsp90aa1	Hsp90ab1
Yes1/Fyn	-0.112	5.59318831968581	-0.730626339064544	0.469685191374694	0.734	-6.24637342565842	Yes1	Fyn
Vdac1/Vdac3	-0.109	2.35341044050942	-1.35319947605562	0.184338376450797	0.507	-5.61517714600284	Vdac1	Vdac3
Celf1/Celf2	-0.109	4.75031150248268	-1.29436066364149	0.203694073881724	0.519	-5.689802174598	Celf1	Celf2
Nucb2/Nucb1	-0.108	-5.90049610261658	-1.1362560981228	0.263276489894525	0.585	-5.87523801216159	Nucb2	Nucb1
Calu/Rcn3	-0.108	6.42150094458976	-0.5776403693353	0.567063899903008	0.801	-6.34576546530085	Calu	Rcn3
Actn2/Actn4	-0.107	2.85833124334901	-1.50002818391699	0.142233261856359	0.43	-5.41602146480016	Actn2	Actn4
Vdac1/Vdac2	-0.107	1.45638611259926	-1.3078810913023	0.199115199501479	0.511	-5.67292052746373	Vdac1	Vdac2
Capn2/Capn1	0.107	-0.264080576654628	1.16819420605963	0.250324479993878	0.585	-5.83957397442311	Capn2	Capn1
Krt2/Krt76	-0.107	3.65031679468871	-0.81479117080966	0.420492007466141	0.713	-6.18207589765334	Krt2	Krt76
Krt76/Krt77	-0.106	-3.31797738638357	-0.767273972818973	0.447868076323253	0.718	-6.2192091919629	Krt76	Krt77
Adh1/Adh5	-0.105	-2.89898675163754	-1.22918393009962	0.226891312146468	0.554	-5.76893315393254	Adh1	Adh5
Ywhab/Ywhag	0.105	-2.01129242040239	1.02967849310052	0.309955948027903	0.628	-5.98755923834361	Ywhab	Ywhag
Rac1/Rhoa	-0.105	0.139161419198838	-0.697085623682359	0.490178493480853	0.747	-6.27010350112523	Rac1	Rhoa
Inhca/Ltf	-0.105	6.28682244580146	-0.550626066545963	0.585254434695713	0.801	-6.36094994059604	Inhca	Ltf
Myh11/Myh9	-0.104	1.1234592030512	-1.22031757400507	0.230193046907828	0.554	-5.77940817287149	Myh11	Myh9
Rad23b/Rad23a	-0.104	-0.0787570522808561	-0.885900379161131	0.381487725295803	0.679	-6.12250064999636	Rad23b	Rad23a
Gnb1/Gnb2	0.102	-0.771376535185834	1.38029010144476	0.175917508789975	0.495	-5.57981205118453	Gnb1	Gnb2
Sorbs1/Sorbs1-3	0.101	-2.33208202224834	0.898019421315487	0.37507814460199	0.679	-6.11187131344052	Sorbs1	Sorbs1-3
Myh11/Myh10	-0.1	0.421367120446031	-0.950388257057122	0.348184243413215	0.656	-6.06435668878778	Myh11	Myh10
Arpc5/Arpc5l	0.099	-0.247955768628233	1.15718933282826	0.254734015904614	0.585	-5.85196624897539	Arpc5	Arpc5l
Cfl1/Dstn	0.099	0.539168262447772	0.910388547092599	0.36860820896061	0.677	-6.10088035621214	Cfl1	Dstn
Sptan1/Sptan1-2	0.098	9.04186876058257	1.12203809023794	0.269194861307237	0.589	-5.89081902544841	Sptan1	Sptan1-2
Ckb/Ckm	0.096	-5.48199317012124	0.821641794793708	0.416631234108407	0.713	-6.1765449576921	Ckb	Ckm
Atp2a2/Atp2a2-2	-0.095	-2.11385304672731	-0.821332744661951	0.416804933568642	0.713	-6.1767954337824	Atp2a2	Atp2a2-2
Pmpcb/Uqcrc1	0.094	-5.81278026498926	1.27740173660615	0.209549756370824	0.526	-5.71075128666672	Pmpcb	Uqcrc1
Gnao1/Gnaq	0.094	1.23820941367672	1.02139749838762	0.313808169243469	0.628	-5.9958516359665	Gnao1	Gnaq
Sptbn1/Sptb	0.093	1.57318278663451	1.09934730754397	0.278836027258885	0.601	-5.91530607237039	Sptbn1	Sptb
Cbx5/Cbx3	0.093	-1.2416278540514	0.775291976681624	0.443175940833159	0.718	-6.21309449687637	Cbx5	Cbx3
Tubb6/Tubb5	0.093	-2.13034923670697	0.763074946988087	0.450337034607725	0.718	-6.22238691893202	Tubb6	Tubb5
Ywhaz/Ywhab	0.089	0.902272225943611	0.975356491626469	0.335822450103857	0.648	-6.04080182895153	Ywhaz	Ywhab
Cfl2/Dstn	-0.089	1.42718167983196	-0.958000087219942	0.344384070078665	0.654	-6.05723719089218	Cfl2	Dstn
Eef1d/Eef1d-2	0.088	7.05648820267332	0.589382592503584	0.559245968218721	0.801	-6.33894275210665	Eef1d	Eef1d-2
Anxa5/Anxa4	-0.087	2.23685742998487	-1.06590478531536	0.293487331587173	0.617	-5.95054281564555	Anxa5	Anxa4
Coro1b/Coro1a	-0.086	2.32505780679917	-1.01958626523918	0.314655088663134	0.628	-5.99765694841045	Coro1b	Coro1a
Klhl41/Klhl40	-0.086	3.33469064917046	-0.78982554665632	0.434745887453769	0.718	-6.20185431217633	Klhl41	Klhl40
Atp1a1/Atp1a2	0.085	1.44046210545544	1.49043139699206	0.144727789208987	0.432	-5.42959382127989	Atp1a1	Atp1a2
Sfn/Ywhab	-0.085	-0.592972646255772	-0.977863229474372	0.33459781138291	0.648	-6.03840498943363	Sfn	Ywhab
Fxr1/Fxr2	-0.085	4.24613284480375	-0.956946777260237	0.344908281079618	0.654	-6.05822558924149	Fxr1	Fxr2
Ywhaq/Ywhab	0.085	1.01727071142945	0.891585828096165	0.378472101247536	0.679	-6.11753126956173	Ywhaq	Ywhab
Cdc42/Rhoa	-0.085	-0.0274145479204589	-0.555336313560179	0.58206245650553	0.801	-6.358353782582	Cdc42	Rhoa
Myh6/Myh4	-0.085	10.6452502236685	-0.31531112676051	0.754326434099589	0.886	-6.46279719622924	Myh6	Myh4
Slc25a13/Slc25a12	-0.084	-0.614486758391432	-1.28249762089238	0.207777020236243	0.525	-5.70448287872132	Slc25a13	Slc25a12
Vapa/Vapb	0.084	-0.531559892605967	1.11998948074811	0.270055394197237	0.589	-5.89304896394541	Vapa	Vapb
Eno1/Eno3	0.083	-2.02558497857934	1.31578290637834	0.196475655509945	0.511	-5.66298053797866	Eno1	Eno3
Myh6/Myh3	-0.083	5.58918489764526	-0.553215667648635	0.583498499389428	0.801	-6.35952531422773	Myh6	Myh3
Myh7/Myh4	-0.083	4.63464401128153	-0.389488454687611	0.699184803347522	0.877	-6.43661123323759	Myh7	Myh4
Rbm3/Cirbp	0.082	1.71374030933309	0.962827203638693	0.341988490674	0.654	-6.05269434469956	Rbm3	Cirbp
Flnc/Flna	0.081	3.51274503191949	1.10444980304936	0.276646954441484	0.6	-5.90984034081398	Flnc	Flna
Psmb10/Psmb7	0.081	-1.22603270942679	0.914868204087007	0.366282973973918	0.676	-6.09686442127922	Psmb10	Psmb7
Myh3/Myh7	0.081	0.421421314741733	0.314492851718296	0.754942690950836	0.886	-6.46305551573749	Myh3	Myh7
Rab10/Rab35	0.08	0.523744760676083	0.575493315958916	0.568499280108056	0.801	-6.34699842140869	Rab10	Rab35
Csrp3/Csrp1	0.08	7.31009184966917	0.339715560254808	0.736023574922069	0.879	-6.45478632171529	Csrp3	Csrp1
Coro6/Coro1b	-0.079	0.286731746381457	-0.873442464236438	0.388149062363097	0.688	-6.1332831203806	Coro6	Coro1b
Rap1a/Hras	-0.077	2.99993912242829	-0.624015563118009	0.536509585702375	0.778	-6.31803612261314	Rap1a	Hras
Vps26b/Vps26a	0.076	-6.31612010434995	0.454719033946859	0.652012276893339	0.852	-6.40907018321378	Vps26b	Vps26a
Gstm5/Gstm1	-0.075	-4.14070044893425	-0.525168106043006	0.602651397027754	0.818	-6.3746051076765	Gstm5	Gstm1
Lims2/Lims1	0.073	-0.10677155599064	0.799809500976078	0.429011070342384	0.713	-6.19401599788228	Lims2	Lims1
Gnao1/Gna11	0.073	0.127873782930904	0.714959188292315	0.479195892717001	0.743	-6.25759278946467	Gnao1	Gna11
Nap1l1/Nap1l4	-0.073	-1.60152191688703	-0.574199835690181	0.569364889373201	0.801	-6.34773903352302	Nap1l1	Nap1l4
Tubb4b/Tubb5	-0.072	1.2205832006423	-0.680124002456981	0.500729884611284	0.747	-6.28169079908792	Tubb4b	Tubb5
Bzw2/Bzw1	-0.072	2.30502203710521	-0.657708603999606	0.514864218511669	0.756	-6.29657701166364	Bzw2	Bzw1
Cand1/Cand2	-0.071	-1.93365938178597	-0.977938836614678	0.334560920994733	0.648	-6.03833260641796	Cand1	Cand2
Mfn2/Mfn1	-0.068	-3.31211848637801	-0.943466552973803	0.351663888791747	0.656	-6.07078382766474	Mfn2	Mfn1
Ddx3y/Ddx3x	-0.067	-0.527463713150458	-0.693328632313685	0.492504832772888	0.747	-6.27269403942033	Ddx3y	Ddx3x
Tst/Mpst	0.066	1.39663109231429	0.886269724739942	0.381291355042494	0.679	-6.12217874629763	Tst	Mpst
Myh14/Myh9	-0.066	-2.45149472341369	-0.680418299447437	0.500545746507064	0.747	-6.28149212060819	Myh14	Myh9
Rhog/Rhoa	-0.065	-3.94751929334624	-0.446947656677694	0.65756150147038	0.853	-6.41257231541357	Rhog	Rhoa
Cycs/Cyct	-0.065	10.8364438992085	-0.42724334583317	0.671719362907623	0.861	-6.42118429590944	Cycs	Cyct
Copg2/Copg1	-0.064	-3.05064321899393	-1.02985855485294	0.309872548272492	0.628	-5.98737822772113	Copg2	Copg1
Gnai2/Gna11	-0.064	3.7588725821788	-0.525625939194141	0.602336398957193	0.818	-6.37436515156645	Gnai2	Gna11
Idh3a/Idh3a-2	0.064	6.10257989665467	0.264078911453904	0.793208834272371	0.894	-6.47768203180921	Idh3a	Idh3a-2
Myh14/Myh10	-0.063	-3.15358680601887	-0.503271144958125	0.617806248777966	0.823	-6.38584102845036	Myh14	Myh10
Pgm5/Pgm1	0.062	-2.85019600381885	0.787391308642923	0.436151083837065	0.718	-6.20375099737302	Pgm5	Pgm1
Krt2/Krt1	-0.062	1.28777986757164	-0.386859498047135	0.701113177100765	0.877	-6.43763279913059	Krt2	Krt1
Eif4a3/Eif4a1	-0.061	0.438888591794695	-0.858035044483566	0.396488947951807	0.69	-6.14641598535019	Eif4a3	Eif4a1
Hspa4l/Hsph1	0.06	2.37322057195983	0.834970657864866	0.409182236572454	0.707	-6.16565602444294	Hspa4l	Hsph1
Tmed9/Tmed4	0.06	0.2200709246335	0.668478825622518	0.508046064833524	0.755	-6.28948515246086	Tmed9	Tmed4
Pdk1/Pdk2	-0.059	-1.58483299632044	-0.711641814431528	0.481223658490823	0.743	-6.25993807629245	Pdk1	Pdk2
Ttn/Ttn-3	0.059	5.31088015936223	0.68737682849207	0.496202794542874	0.747	-6.2767700579337	Ttn	Ttn-3
Hnrnpd/Hnrnpab	-0.057	1.08450245731702	-0.458548928560116	0.649284844752514	0.852	-6.40732231018106	Hnrnpd	Hnrnpab
Acp1/Acp1-2	0.055	2.62768453246423	0.335984606440386	0.738811940817841	0.879	-6.4560494407087	Acp1	Acp1-2
Map2k2/Map2k1	-0.054	-3.65054817374451	-0.449584031285395	0.655676748655909	0.853	-6.41139093590807	Map2k2	Map2k1
Parvb/Parva	0.053	0.387852224073032	0.736014155179989	0.466439808106908	0.733	-6.24246062936376	Parvb	Parva
Ppm1a/Ppm1b	0.053	0.0498210008327012	0.568075281910632	0.573472374242912	0.801	-6.3512235737737	Ppm1a	Ppm1b
Flnb/Flnc	-0.052	-4.89040911823768	-0.805404738975933	0.425817271750831	0.713	-6.18958169566632	Flnb	Flnc
Rps27l/Rps27	-0.051	6.41897830380604	-0.652738565199622	0.518027154313951	0.756	-6.299811720166	Rps27l	Rps27
Crk/Crkl	0.05	-1.11742625650016	0.596321705795644	0.554651681607266	0.8	-6.33484755034907	Crk	Crkl
Sfn/Ywhae	0.05	-2.36250749812594	0.556552686913497	0.58123953889673	0.801	-6.35767982006184	Sfn	Ywhae
Gstm5/Gstm2	-0.05	-2.54315213465718	-0.456488253169764	0.650751734486199	0.852	-6.40826455419992	Gstm5	Gstm2
Stx12/Stx7	0.049	1.59357728235642	0.742277707819292	0.46268326761055	0.731	-6.23787679817011	Stx12	Stx7
Septin11/Septin8	0.047	1.78978457660623	0.564136865221103	0.576121416373991	0.801	-6.35344493410274	Septin11	Septin8
Ywhaq/Ywhah	-0.047	0.283212182418929	-0.558465788276141	0.57994640953861	0.801	-6.35661688584537	Ywhaq	Ywhah
Anxa5/Anxa3	-0.045	2.87475001046222	-0.698592985264101	0.489246864335179	0.747	-6.26906030880553	Anxa5	Anxa3
Cnn3/Cnn2	0.045	-0.648894032469422	0.506713243299211	0.615412487985718	0.823	-6.38410602887394	Cnn3	Cnn2
Krt1/Krt76	-0.045	2.36253692711706	-0.368964945306136	0.714291819319716	0.878	-6.44440395554741	Krt1	Krt76
Rock1/Rock2	0.045	-4.87018536667527	0.332414712863447	0.741483291120441	0.879	-6.45724505598701	Rock1	Rock2
Pdlim5/Pdlim5-3	-0.045	1.52250587404657	-0.276830540070239	0.783476511541878	0.894	-6.47422217054666	Pdlim5	Pdlim5-3
Ywhaz/Ywhah	-0.043	0.168213696933082	-0.680831425561709	0.500287321555155	0.747	-6.28121307986842	Ywhaz	Ywhah
Gnai2/Gnaq	-0.043	4.86920821292462	-0.348756682575703	0.72928167363109	0.878	-6.4516679634805	Gnai2	Gnaq
Anxa4/Anxa3	0.042	0.637892580477358	0.424313197605282	0.673835283030845	0.861	-6.42243213370797	Anxa4	Anxa3
Rap1a/Rras	-0.041	3.32438930568965	-0.442665882784746	0.660627389804981	0.854	-6.41447636917932	Rap1a	Rras
Dnaja4/Dnaja2	0.04	-0.546455096158869	0.728009589187262	0.471266085485275	0.734	-6.24826372394052	Dnaja4	Dnaja2
Cox7a2/Cox7a1	-0.04	-2.76194999146594	-0.463794240487988	0.645557372444657	0.852	-6.40490496779743	Cox7a2	Cox7a1
Serpina1b/Serpina1d	-0.04	1.44652463133342	-0.435152042449403	0.666021883201394	0.858	-6.41777385999233	Serpina1b	Serpina1d
Tars3/Tars2	0.04	2.05595891472133	0.400466187166905	0.691154445312963	0.874	-6.43227136727079	Tars3	Tars2
Clic4/Clic1	-0.04	1.72121871069467	-0.344476629487993	0.732470600005081	0.878	-6.45315433033027	Clic4	Clic1
Rhog/Rac1	0.04	-4.08668071254507	0.299075402822812	0.766583791615846	0.886	-6.46779781053242	Rhog	Rac1
Sar1a/Sar1b	-0.038	-1.58346010522135	-0.388266667160505	0.700080749858131	0.877	-6.43708685146993	Sar1a	Sar1b
Ckmt2/Ckm	-0.038	-0.731993756626856	-0.373213873915687	0.711154420077203	0.878	-6.44282499225297	Ckmt2	Ckm
Hsph1/Hspa4	-0.037	-3.25869231448172	-0.478344246350027	0.635266380600571	0.843	-6.39805734487029	Hsph1	Hspa4
Myh11/Myh14	-0.037	3.5749539264649	-0.372276637591524	0.711846037575573	0.878	-6.44317482492592	Myh11	Myh14
Gsk3b/Gsk3a	-0.036	1.5997905508015	-0.518226514302677	0.607436782966464	0.821	-6.37821805286485	Gsk3b	Gsk3a
Pdk2/Pdk3	0.036	4.65347896102687	0.304958312035564	0.762135195707242	0.886	-6.46601624261016	Pdk2	Pdk3
Hras/Rras	0.036	0.324450183261352	0.273063813026293	0.786347767944143	0.894	-6.47526109150604	Hras	Rras
Hnrnph2/Hnrnpf	-0.035	-0.896952264182964	-0.413649745769196	0.681558188288702	0.865	-6.42690151109281	Hnrnph2	Hnrnpf
Ak3/Ak4	0.035	2.03291091197042	0.366451431205687	0.716150167681074	0.878	-6.44532956769296	Ak3	Ak4
Rab5c/Rab5b	0.034	-0.709369131570526	0.511396244835317	0.612162595860138	0.822	-6.3817268323573	Rab5c	Rab5b
Rab5a/Rab5c	-0.032	1.88283010522905	-0.51597903089276	0.608989927965314	0.821	-6.37937767090916	Rab5a	Rab5c
Cnn1/Cnn3	-0.032	2.34944997297273	-0.220442537280141	0.826758528893137	0.913	-6.4882916743337	Cnn1	Cnn3
Scamp1/Scamp3	0.031	0.0215589731807534	0.330838909452285	0.742663499858257	0.879	-6.45776878026625	Scamp1	Scamp3
Flnb/Flna	0.029	-1.37766408631818	0.586816837027795	0.56094957817058	0.801	-6.3404450604148	Flnb	Flna
Ywhae/Ywhag	-0.029	-0.241757568532227	-0.355399085071934	0.724342303002729	0.878	-6.44932511114813	Ywhae	Ywhag
Dnajb4/Dnajb1	-0.028	5.89922910185419	-0.301941571708175	0.764415412087043	0.886	-6.4669341387992	Dnajb4	Dnajb1
Slc12a4/Slc12a7	0.028	-5.36927624566072	0.244461520008344	0.808246465685735	0.904	-6.48268742120984	Slc12a4	Slc12a7
Mff/Mff-2	0.028	1.66432835833911	0.2398707783265	0.811776392592131	0.905	-6.48380318342464	Mff	Mff-2
Arfgap3/Arfgap2	0.027	-2.56967201109068	0.197007981823761	0.844917434282073	0.93	-6.49320289050588	Arfgap3	Arfgap2
Hnrnpa2b1/Hnrnpa3	0.027	1.53830770637147	0.163305308362771	0.871181552634444	0.944	-6.49930114404982	Hnrnpa2b1	Hnrnpa3
Ap2a2/Ap2a1	-0.026	-0.699282378714915	-0.362657721975902	0.718958335485481	0.878	-6.44671472481921	Ap2a2	Ap2a1
Rab1a/Rab1b	-0.026	0.517606482153783	-0.302520093827576	0.763977967972009	0.886	-6.46675881683734	Rab1a	Rab1b
Usp13/Usp5	0.026	-4.16624465842676	0.269362734317222	0.789171933964253	0.894	-6.47626810008096	Usp13	Usp5
Mapre1/Mapre3	-0.025	0.0856757850717696	-0.351918093457842	0.726929335410675	0.878	-6.45055837133778	Mapre1	Mapre3
Gstm1/Gstm2	0.024	1.59754831427706	0.232267430491058	0.817631523551545	0.909	-6.48560476839652	Gstm1	Gstm2
Hspa4l/Hspa4	0.023	-0.885471742521895	0.420582689840832	0.676533051750429	0.862	-6.4240085120397	Hspa4l	Hspa4
Akr1b8/Akr1b1	0.023	-3.77952325296745	0.370398015034043	0.71323307827202	0.878	-6.44387341110127	Akr1b8	Akr1b1
Cap2/Cap1	-0.023	-0.117944728295146	-0.353195542762437	0.725979571323382	0.878	-6.45010719137599	Cap2	Cap1
Scrn3/Scrn2	0.022	-0.0271550323602642	0.263667521432341	0.793523384831102	0.894	-6.47779094758807	Scrn3	Scrn2
Ddx17/Ddx5	-0.022	-2.25457316268437	-0.260010393417168	0.796321172791566	0.894	-6.47875173905289	Ddx17	Ddx5
Pdk1/Pdk3	-0.022	3.06864596470643	-0.259723605540853	0.796540688072539	0.894	-6.47882651797312	Pdk1	Pdk3
Pkm/Pkm-2	-0.022	-3.7775955449484	-0.119705831076591	0.905374571359685	0.965	-6.50549976078348	Pkm	Pkm-2
Myl4/Myl3	-0.022	-7.26930420111597	-0.0536995947995016	0.957468208045929	0.992	-6.51125154453657	Myl4	Myl3
G3bp2/G3bp1	-0.021	0.333066905836843	-0.277391788136602	0.783048951673253	0.894	-6.47406615657899	G3bp2	G3bp1
Gna11/Gnaq	0.021	1.11033563074582	0.223096326847061	0.824708038528134	0.913	-6.48770084947175	Gna11	Gnaq
Sfn/Ywhag	0.021	-2.60426506665817	0.190524814717195	0.849956742992268	0.933	-6.49446442132758	Sfn	Ywhag
Cdc42/Rac1	0.02	-0.166575967119297	0.175243996494749	0.861859306702676	0.94	-6.49727117827071	Cdc42	Rac1
Gpd1/Gpd1l	0.019	0.597105542975686	0.30493602913603	0.762152030480258	0.886	-6.46602305585255	Gpd1	Gpd1l
Rbbp7/Rbbp4	-0.019	1.67681838571516	-0.186234551374977	0.85329505513029	0.934	-6.49527608356024	Rbbp7	Rbbp4
Cdc42/Rhog	-0.019	3.92010474542578	-0.165041226796929	0.869824880163793	0.944	-6.49901486268282	Cdc42	Rhog
Tom1l2/Tom1	-0.018	-1.07088443109389	-0.277585623805565	0.782901303131782	0.894	-6.47401220165764	Tom1l2	Tom1
Obscn/Obscn-3	-0.017	2.93312642964039	-0.133214185590155	0.894757886694745	0.962	-6.5037832363837	Obscn	Obscn-3
Tuba8/Tuba4a	0.013	-1.00363256613176	0.137361847239831	0.891501938403551	0.962	-6.50321943086627	Tuba8	Tuba4a
Cnn1/Cnn2	0.013	1.70055594050331	0.0956638213493191	0.924312410493257	0.974	-6.50810154919071	Cnn1	Cnn2
Dcxr/Cbr2	-0.013	-3.75749934692237	-0.0938945765106728	0.925707946216831	0.974	-6.50827008075888	Dcxr	Cbr2
Ybx3/Ybx1	-0.013	-1.47135654152981	-0.0867035084835512	0.931382483854279	0.976	-6.50892271039525	Ybx3	Ybx1
Actn2/Actn1	0.01	6.13711022480081	0.0791449322761325	0.937350939153949	0.979	-6.50955269102576	Actn2	Actn1
Fubp1/Khsrp	-0.009	1.6088366821001	-0.132341992382487	0.895442802551142	0.962	-6.5038995991491	Fubp1	Khsrp
Usp15/Usp4	0.008	2.11027153456123	0.117598435958184	0.90703248730957	0.965	-6.50575103024606	Usp15	Usp4
Pgam2/Bpgm	0.008	6.52278610340434	0.0953350753777179	0.924571698808927	0.974	-6.50813310213803	Pgam2	Bpgm
Tpm1/Tpm2	-0.008	3.63808966883981	-0.0423448616985533	0.96645525705819	0.993	-6.51179967070039	Tpm1	Tpm2
Lmnb1/Lmnb2	-0.007	0.0529386964206095	-0.119240148950782	0.905740893013954	0.965	-6.50555566893348	Lmnb1	Lmnb2
Tacc2/Tacc2-4	-0.007	3.64473571574936	-0.0653872233781721	0.948223568899721	0.985	-6.51055201466893	Tacc2	Tacc2-4
Pygm/Pygb	-0.005	1.06659698714632	-0.092992980264854	0.926419194491338	0.974	-6.50835475393427	Pygm	Pygb
Ywhaq/Ywhaz	-0.004	0.114998485485847	-0.0675553295438712	0.946509407192278	0.985	-6.51040715399955	Ywhaq	Ywhaz
Actr1b/Actr1a	0.004	1.76408257645902	0.0344531282715268	0.972704096487448	0.993	-6.51210429454913	Actr1b	Actr1a
Myh9/Myh10	0.004	-0.702092082605178	0.0333909706812965	0.973545277162716	0.993	-6.51214051441268	Myh9	Myh10
Prkacb/Prkaca	-0.003	-1.54972009110939	-0.0383980909783149	0.96958014939052	0.993	-6.51195984263216	Prkacb	Prkaca
Vdac3/Vdac2	0.003	-0.897024327910161	0.0371157946266684	0.970595526572149	0.993	-6.51200851221746	Vdac3	Vdac2
Hspa2/Hspa5	0.003	-3.96138722692219	0.0184662873092697	0.985367743239124	0.995	-6.51252952874877	Hspa2	Hspa5
Rab5a/Rab5b	0.002	1.17346097365852	0.0294924460154134	0.976632987317969	0.994	-6.51226373524115	Rab5a	Rab5b
Stt3a/Stt3b	-0.002	-0.479493401852329	-0.0121046893537028	0.99040820613708	0.995	-6.51262728226008	Stt3a	Stt3b
Myh6/Myh7	-0.002	6.010606212387	-0.00853950395917148	0.993233184955882	0.995	-6.51266427687438	Myh6	Myh7
Myh3/Myh4	-0.002	5.05606532602326	-0.00653871700521686	0.994818608036733	0.995	-6.51267944074432	Myh3	Myh4
Sh3glb1/Sh3glb2	-0.001	0.499251823555185	-0.0215960045136225	0.982888195482839	0.995	-6.51246650622779	Sh3glb1	Sh3glb2
Arf5/Arf4	-0.001	0.131330045075727	-0.0175324803653058	0.986107590183636	0.995	-6.51254642539793	Arf5	Arf4
Fbn2/Fbn1					NA		Fbn2	Fbn1
Ube2v2/Ube2v1					NA		Ube2v2	Ube2v1
Copz1/Copz2					NA		Copz1	Copz2
Tnpo1/Tnpo2					NA		Tnpo1	Tnpo2
Cab39l/Cab39					NA		Cab39l	Cab39
Sec23a/Sec23b					NA		Sec23a	Sec23b
Gmpr/Gmpr2					NA		Gmpr	Gmpr2
Chmp1b2/Chmp1a					NA		Chmp1b2	Chmp1a
Cul4b/Cul4a					NA		Cul4b	Cul4a
Gpc6/Gpc4					NA		Gpc6	Gpc4
Cyrib/Cyria					NA		Cyrib	Cyria
Twf2/Twf1					NA		Twf2	Twf1
Rap1b/Nras					NA		Rap1b	Nras
Rap1b/Kras					NA		Rap1b	Kras
Rap1a/Nras					NA		Rap1a	Nras
Rap1a/Kras					NA		Rap1a	Kras
Nras/Hras					NA		Nras	Hras
Nras/Kras					NA		Nras	Kras
Nras/Rras2					NA		Nras	Rras2
Nras/Rras					NA		Nras	Rras
Hras/Kras					NA		Hras	Kras
Kras/Rras2					NA		Kras	Rras2
Kras/Rras					NA		Kras	Rras
Tubb6/Tubb2b					NA		Tubb6	Tubb2b
Tubb4b/Tubb2b					NA		Tubb4b	Tubb2b
Tubb2b/Tubb2a					NA		Tubb2b	Tubb2a
Tubb2b/Tubb5					NA		Tubb2b	Tubb5
Ddx21/Ddx50					NA		Ddx21	Ddx50
Plod1/Plod3					NA		Plod1	Plod3
Plod1/Plod2					NA		Plod1	Plod2
Plod3/Plod2					NA		Plod3	Plod2
Hdac1/Hdac2					NA		Hdac1	Hdac2
Kpna6/Kpna1					NA		Kpna6	Kpna1
Ptbp2/Ptbp3					NA		Ptbp2	Ptbp3
Ptbp1/Ptbp3					NA		Ptbp1	Ptbp3
Pygm/Pygl					NA		Pygm	Pygl
Pygb/Pygl					NA		Pygb	Pygl
Psmb8/Psmb5					NA		Psmb8	Psmb5
Adss2/Adss1					NA		Adss2	Adss1
Myof/Dysf					NA		Myof	Dysf
Ap3s1/Ap3s2					NA		Ap3s1	Ap3s2
Col1a2/Col1a1					NA		Col1a2	Col1a1
Col1a2/Col3a1					NA		Col1a2	Col3a1
Col1a2/Col5a2					NA		Col1a2	Col5a2
Col1a1/Col3a1					NA		Col1a1	Col3a1
Col1a1/Col5a2					NA		Col1a1	Col5a2
Col3a1/Col5a2					NA		Col3a1	Col5a2
Ppp2r1b/Ppp2r1a					NA		Ppp2r1b	Ppp2r1a
Fnbp1l/Trip10					NA		Fnbp1l	Trip10
Pkn1/Pkn2					NA		Pkn1	Pkn2
Gca/Sri					NA		Gca	Sri
Ndrg1/Ndrg3					NA		Ndrg1	Ndrg3
Ndrg1/Ndrg4					NA		Ndrg1	Ndrg4
Ndrg3/Ndrg4					NA		Ndrg3	Ndrg4
Ndrg3/Ndrg2					NA		Ndrg3	Ndrg2
Ndrg4/Ndrg2					NA		Ndrg4	Ndrg2
Mapk12/Mapk14					NA		Mapk12	Mapk14
Slc25a4/Slc25a31					NA		Slc25a4	Slc25a31
Slc25a5/Slc25a31					NA		Slc25a5	Slc25a31
Cox4i2/Cox4i1					NA		Cox4i2	Cox4i1
Me2/Me1					NA		Me2	Me1
Ndufa4/Ndufa4l2					NA		Ndufa4	Ndufa4l2
Igf2bp3/Igf2bp2					NA		Igf2bp3	Igf2bp2
Igf2bp3/Igf2bp1					NA		Igf2bp3	Igf2bp1
Igf2bp2/Igf2bp1					NA		Igf2bp2	Igf2bp1
Tra2a/Tra2b					NA		Tra2a	Tra2b
Hck/Yes1					NA		Hck	Yes1
Hck/Fyn					NA		Hck	Fyn
Snx3/Snx12					NA		Snx3	Snx12
Kif5a/Kif5b					NA		Kif5a	Kif5b
Prps1/Prps2					NA		Prps1	Prps2
Gnai2/Gnai3					NA		Gnai2	Gnai3
Gnai2/Gnai1					NA		Gnai2	Gnai1
Gnao1/Gnai3					NA		Gnao1	Gnai3
Gnao1/Gnai1					NA		Gnao1	Gnai1
Gnai3/Gnai1					NA		Gnai3	Gnai1
Gnai3/Gna11					NA		Gnai3	Gna11
Gnai3/Gnaq					NA		Gnai3	Gnaq
Gnai1/Gna11					NA		Gnai1	Gna11
Gnai1/Gnaq					NA		Gnai1	Gnaq
Top2a/Top2b					NA		Top2a	Top2b
Lman2/Lman2l					NA		Lman2	Lman2l
Ctps2/Ctps1					NA		Ctps2	Ctps1
Atp2b1/Atp2b4					NA		Atp2b1	Atp2b4
H2ac21/H2ax					NA		H2ac21	H2ax
Rpl22/Rpl22l1					NA		Rpl22	Rpl22l1
Add1/Add3					NA		Add1	Add3
Gng2/Gng12					NA		Gng2	Gng12
Scamp2/Scamp1					NA		Scamp2	Scamp1
Scamp2/Scamp3					NA		Scamp2	Scamp3
Mthfd1/Mthfd1l					NA		Mthfd1	Mthfd1l
Hspa2/Hspa1l					NA		Hspa2	Hspa1l
Hspa5/Hspa1l					NA		Hspa5	Hspa1l
Hspa1l/Hspa8					NA		Hspa1l	Hspa8
Rdh11/Rdh12					NA		Rdh11	Rdh12
Macroh2a1/Macroh2a2					NA		Macroh2a1	Macroh2a2
Pzp/A2m					NA		Pzp	A2m
Strn/Strn4					NA		Strn	Strn4
Strn/Strn3					NA		Strn	Strn3
Hmgb3/Hmgb1					NA		Hmgb3	Hmgb1
Hmgb3/Hmgb2					NA		Hmgb3	Hmgb2
Shmt2/Shmt1					NA		Shmt2	Shmt1
Lcp1/Pls1					NA		Lcp1	Pls1
Pls3/Pls1					NA		Pls3	Pls1
Nfib/Nfia					NA		Nfib	Nfia
Nfib/Nfic					NA		Nfib	Nfic
Nfia/Nfic					NA		Nfia	Nfic
Fbll1/Fbl					NA		Fbll1	Fbl
Stmn2/Stmn1					NA		Stmn2	Stmn1
Ube2d1/Ube2d3					NA		Ube2d1	Ube2d3
Rab10/Rab8b					NA		Rab10	Rab8b
Rab10/Rab8a					NA		Rab10	Rab8a
Rab1a/Rab8b					NA		Rab1a	Rab8b
Rab1a/Rab8a					NA		Rab1a	Rab8a
Rab8b/Rab8a					NA		Rab8b	Rab8a
Rab8b/Rab1b					NA		Rab8b	Rab1b
Rab8b/Rab35					NA		Rab8b	Rab35
Rab8a/Rab1b					NA		Rab8a	Rab1b
Rab8a/Rab35					NA		Rab8a	Rab35
Septin10/Septin6					NA		Septin10	Septin6
Septin10/Septin11					NA		Septin10	Septin11
Septin10/Septin8					NA		Septin10	Septin8
Septin6/Septin11					NA		Septin6	Septin11
Septin6/Septin8					NA		Septin6	Septin8
Krt8/Krt7					NA		Krt8	Krt7
Prpsap2/Prpsap1					NA		Prpsap2	Prpsap1
Maoa/Maob					NA		Maoa	Maob
Ppp1ca/Ppp1cc					NA		Ppp1ca	Ppp1cc
Ppp1cb/Ppp1cc					NA		Ppp1cb	Ppp1cc
Dpf2/Dpf3					NA		Dpf2	Dpf3
Fkbp9/Fkbp10					NA		Fkbp9	Fkbp10
Cdc42/Rac2					NA		Cdc42	Rac2
Rhog/Rac2					NA		Rhog	Rac2
Rac2/Rac1					NA		Rac2	Rac1
Rac2/Rhoa					NA		Rac2	Rhoa
Rac2/Rhoc					NA		Rac2	Rhoc
Pkm/Pklr					NA		Pkm	Pklr
Pds5b/Pds5a					NA		Pds5b	Pds5a
Mta1/Mta2					NA		Mta1	Mta2
Lancl2/Lancl1					NA		Lancl2	Lancl1
Rbp1/Rbp7					NA		Rbp1	Rbp7
Fermt3/Fermt2					NA		Fermt3	Fermt2
Smarcc2/Smarcc1					NA		Smarcc2	Smarcc1
Myl6/Myl4					NA		Myl6	Myl4
Myl6/Myl3					NA		Myl6	Myl3
Myl6/Myl1					NA		Myl6	Myl1
Slc2a1/Slc2a4					NA		Slc2a1	Slc2a4
Ubqln2/Ubqln1					NA		Ubqln2	Ubqln1
Tnni3/Tnni1					NA		Tnni3	Tnni1
Mark3/Mark2					NA		Mark3	Mark2
Mark3/Mark4					NA		Mark3	Mark4
Mark2/Mark4					NA		Mark2	Mark4
Septin5/Septin2					NA		Septin5	Septin2
Csnk2a2/Csnk2a1					NA		Csnk2a2	Csnk2a1
Ephb1/Ephb4					NA		Ephb1	Ephb4
Fmr1/Fxr1					NA		Fmr1	Fxr1
Fmr1/Fxr2					NA		Fmr1	Fxr2
Dnm3/Dnm2					NA		Dnm3	Dnm2
Hspa12a/Hspa12b					NA		Hspa12a	Hspa12b
Myo1f/Myo1e					NA		Myo1f	Myo1e
Ppp2cb/Ppp4c					NA		Ppp2cb	Ppp4c
Ppp2cb/Ppp6c					NA		Ppp2cb	Ppp6c
Ppp2cb/Ppp2ca					NA		Ppp2cb	Ppp2ca
Ppp4c/Ppp6c					NA		Ppp4c	Ppp6c
Ppp4c/Ppp2ca					NA		Ppp4c	Ppp2ca
Acacb/Acaca					NA		Acacb	Acaca
Strip2/Strip1					NA		Strip2	Strip1
Pafah1b2/Pafah1b3					NA		Pafah1b2	Pafah1b3
Rhot1/Rhot2					NA		Rhot1	Rhot2
Dpp8/Dpp9					NA		Dpp8	Dpp9
Gng5/Gng10					NA		Gng5	Gng10
Hmgcs1/Hmgcs2					NA		Hmgcs1	Hmgcs2
Pgm2l1/Pgm2					NA		Pgm2l1	Pgm2
Slc27a1/Slc27a4					NA		Slc27a1	Slc27a4
Rab2a/Rab4a					NA		Rab2a	Rab4a
Rab4a/Rab14					NA		Rab4a	Rab14
Aldh1b1/Aldh1a2					NA		Aldh1b1	Aldh1a2
Aldh2/Aldh1a2					NA		Aldh2	Aldh1a2
Ppp2r2a/Ppp2r2d					NA		Ppp2r2a	Ppp2r2d
Slc8a1/Slc8a2					NA		Slc8a1	Slc8a2
Eif4ebp1/Eif4ebp2					NA		Eif4ebp1	Eif4ebp2
Tia1/Tial1					NA		Tia1	Tial1
Mapk8ip3/Spag9					NA		Mapk8ip3	Spag9
Gnb4/Gnb1					NA		Gnb4	Gnb1
Gnb4/Gnb2					NA		Gnb4	Gnb2
Srsf1/Srsf9					NA		Srsf1	Srsf9
Clasp2/Clasp1					NA		Clasp2	Clasp1
Necap1/Necap2					NA		Necap1	Necap2
Hbb-bh1/Hbb-y					NA		Hbb-bh1	Hbb-y
Krt19/Krt42					NA		Krt19	Krt42
Krt19/Krt17					NA		Krt19	Krt17
Krt42/Krt17					NA		Krt42	Krt17
